# TOMM40-APOE chimera linking Alzheimer’s highest risk genes: a new pathway for mitochondria regulation and APOE4 pathogenesis

**DOI:** 10.1101/2024.10.09.617477

**Authors:** Jinglei Xu, Jingqi Duan, Zhiqiang Cai, Chie Arai, Chao Di, Christopher C. Venters, Jian Xu, Maura Jones, Byung-Ran So, Gideon Dreyfuss

**Affiliations:** Department of Biochemistry and Biophysics University of Pennsylvania, Perelman School of Medicine Philadelphia, Pennsylvania 19104, USA

**Author notes:** Equal contributions (Jinglei Xu, Jingqi Duan).

## Abstract

The patho-mechanism of apolipoprotein variant, APOE4, the strongest genetic risk for late-onset Alzheimer’s disease (AD) and longevity, remains unclear. APOE’s neighboring gene, TOMM40 (mitochondria protein transport channel), is associated with brain trauma outcome and aging-related cognitive decline, however its role in AD APOE4-independently is controversial. We report that TOMM40 is prone to transcription readthrough into APOE that can generate spliced TOMM40-APOE mRNA chimera (termed T9A2) detected in human neurons and other cells and tissues. T9A2 translation tethers APOE (normal APOE3 or APOE4) to near-full-length TOM40 that is targeted to mitochondria. Importantly, T9A2-APOE3 boosts mitochondrial bioenergetic capacity and decreases oxidative stress significantly more than T9A2-APOE4 and APOE3, and lacking in APOE4. We describe detailed interactomes of these actors that may inform about the activities and roles in pathogenesis. T9A2 uncovers a new candidate pathway for mitochondria regulation and oxidative stress-protection that are impaired in APOE4 genotypes and could initiate neurodegeneration.
