## Supplemental Data 1 for "TOMM40-APOE chimera linking Alzheimer’s highest risk genes: a new pathway for mitochondria regulation and APOE4 pathogenesis"

### Sheet: Sheet1
Data S1 List of bioproects having T9A2 and T9A3 hits in BLAST
Run	BioProject	Source	Condition	T6T7	RPMmin_T6T7	T9T10	RPMmin_T9T10	T9A2	RPMmin_T9A2	T9A3	RPMmin_T9A3
ERR2306896	PRJEB25042	MesHMLE cells	Induced epithelial–mesenchymal transition (EMT), rep1	515	6.14405	697	7.9297	4	0.0477208
ERR2902093	PRJEB29726	lymphoblast	autism spectrum disorder	934	2.5993	760	2.11507	4	0.0111319	0	0
ERR2902110	PRJEB29726	lymphoblast	autism spectrum disorder	738	2.73237	609	2.25476	2	0.0074048	0	0
ERR2902097	PRJEB29726	lymphoblast	autism spectrum disorder	1406	3.75544	1268	3.38684	2	0.00534202	0	0
ERR2902112	PRJEB29726	lymphoblast	autism spectrum disorder	949	2.65659	695	1.94555	1	0.00279936	0	0
ERR3001909	PRJEB30370	HeLa SS6	RED siRNA KD	1043	7.2137	875	6.05176	8	0.0553304	0	0
ERR3001910	PRJEB30370	HeLa SS6	SMU1 siRNA KD	978	7.56851	904	6.99584	2	0.0154775	2	0.0154775
ERR3001908	PRJEB30370	HeLa SS6	Control siRNA KD	1330	9.83592	1049	7.75781	1	0.00739543	0	0
SRR1927023	PRJNA279249	Cerebellum	c9ALS	44	0.984416	42	0.93967	4	0.0894923	0	0
SRR1927045	PRJNA279249	Cerebellum	sALS	81	1.88228	89	2.06818	3	0.0697141	1	0.023238
SRR1927021	PRJNA279249	Cerebellum	c9ALS	85	1.56827	67	1.23616	3	0.0553506	0	0
SRR1927026	PRJNA279249	Frontal Cortex	c9ALS	48	1.25041	60	1.56302	2	0.0521006	0	0
SRR1927043	PRJNA279249	Cerebellum	sALS	83	2.04173	93	2.28772	2	0.0491983	0	0
SRR1927067	PRJNA279249	Cerebellum	Healthy	107	2.54172	115	2.73175	2	0.0475088	0	0
SRR1927063	PRJNA279249	Cerebellum	Healthy	97	1.72997	62	1.10575	2	0.0356694	0	0
SRR1927047	PRJNA279249	Cerebellum	sALS	60	1.87207	57	1.77847	1	0.0312011	2	0.0624023
SRR1927054	PRJNA279249	Frontal Cortex	sALS	82	2.47413	87	2.62499	1	0.0301723	0	0
SRR1927046	PRJNA279249	Frontal Cortex	sALS	56	1.67182	80	2.38832	1	0.0298539	0	0
SRR1927048	PRJNA279249	Frontal Cortex	sALS	103	2.80529	125	3.40448	1	0.0272358	0	0
SRR1927022	PRJNA279249	Frontal Cortex	c9ALS	78	2.03687	97	2.53303	1	0.0261137	0	0
SRR1927057	PRJNA279249	Cerebellum	Healthy	131	2.76807	105	2.21868	1	0.0211303	0	0
SRR1927025	PRJNA279249	Cerebellum	c9ALS	88	1.64679	42	0.785968	1	0.0187135	0	0
SRR1927040	PRJNA279249	Frontal Cortex	sALS	197	2.98487	189	2.86366	1	0.0151516	0	0
SRR1950805	PRJNA280163	iPSC-derived neurons	ASD	67	0.976446	18	0.262329	10	0.145738	0	0
SRR1950812	PRJNA280163	iPSC-derived neurons	ASD	88	1.41512	31	0.498507	7	0.112566	0	0
SRR1950802	PRJNA280163	iPSC-derived neurons	ASD	59	0.919757	38	0.592386	5	0.0779455	1	0.0155891
SRR1950811	PRJNA280163	iPSC-derived neurons	ASD	54	0.814536	25	0.3771	5	0.07542	0	0
SRR1950807	PRJNA280163	iPSC-derived neurons	ASD	34	0.657315	35	0.676648	2	0.0386656	0	0
SRR1950814	PRJNA280163	iPSC-derived neurons	CONTROL	40	0.664099	29	0.481472	2	0.033205	0	0
SRR1950806	PRJNA280163	iPSC-derived neurons	ASD	60	0.872002	28	0.406934	2	0.0290667	0	0
SRR1950864	PRJNA280163	iPSCs	ASD	132	2.40529	184	3.35282	1	0.0182219	0	0
SRR1950819	PRJNA280163	iPSC-derived neurons	CONTROL	33	0.59959	19	0.345218	1	0.0181694	0	0
SRR1950878	PRJNA280163	iPSCs	CONTROL	136	2.1603	131	2.08088	1	0.0158846	0	0
SRR1950800	PRJNA280163	iPSC-derived neurons	ASD	47	0.732832	52	0.810793	1	0.0155922	0	0
SRR1950797	PRJNA280163	iPSC-derived neurons	ASD	60	0.852303	51	0.724458	1	0.0142051	0	0
SRR1950852	PRJNA280163	iPSCs	ASD	187	2.51971	167	2.25023	1	0.0134744	0	0
SRR1950818	PRJNA280163	iPSC-derived neurons	CONTROL	95	1.18237	48	0.597406	1	0.012446	0	0
SRR2056326	PRJNA286111	Flp-In™ T-REx™ 293 Cell Line	wildtype	1372	10.1768	1361	9.62731	3	0.0222524
SRR2056327	PRJNA286111	Flp-In™ T-REx™ 293 Cell Line	inducible 3xFLAG full-length PTBP1 at Flp-In locus	928	8.39518	827	7.13468	2	0.0180931
SRR2056328	PRJNA286111	Flp-In™ T-REx™ 293 Cell Line	inducible 3xFLAG full-length PTBP1 at Flp-In locus	1267	9.08953	1165	7.97048	2	0.0143481
SRR2056323	PRJNA286111	Flp-In™ T-REx™ 293 Cell Line	wildtype	773	8.1889	830	8.38497	1	0.0105937
SRR2056329	PRJNA286111	Flp-In™ T-REx™ 293 Cell Line	inducible 3xFLAG exon-excluded PTBP1 at Flp-In locus	956	9.51994	885	8.40451	1	0.0099581
SRR2130076	PRJNA290799	HeLa	SMAD3 KD/TGF-beta and EGF, replicate 2	1373	15.4158	1279	13.6947	3	0.0336835
SRR2130072	PRJNA290799	HeLa	SMAD3 KD/untreated, replicate 1	1328	16.1018	1298	15.0082	2	0.0242497
SRR2130068	PRJNA290799	HeLa	PCBP1 KD/untreated, replicate 3	1451	16.5007	1290	13.99	2	0.0227439
SRR2130075	PRJNA290799	HeLa	SMAD3 KD/TGF-beta and EGF, replicate 1	1477	16.3437	1437	15.1643	2	0.0221309
SRR2130077	PRJNA290799	HeLa	SMAD3 KD/TGF-beta and EGF, replicate 3	1429	15.3338	1506	15.411	2	0.0214608
SRR2130066	PRJNA290799	HeLa	PCBP1 KD/untreated, replicate 1	1585	16.3594	1480	14.568	2	0.0206428
SRR2130060	PRJNA290799	HeLa	CTRL KD/untreated, replicate 1	1232	15.4019	1084	12.9236	1	0.0125015
SRR2130067	PRJNA290799	HeLa	PCBP1 KD/untreated, replicate 2	1468	16.1275	1482	15.5265	1	0.010986
SRR2130069	PRJNA290799	HeLa	PCBP1 KD/TGF-beta and EGF, replicate 1	1462	15.5597	1403	14.2396	1	0.0106428
SRR2130073	PRJNA290799	HeLa	SMAD3 KD/untreated, replicate 2	1657	16.6723	1647	15.8036	1	0.0100618
SRR3616964	PRJNA321855	HeLa cells	G2/DMSO	605	12.8173	502	10.1424	3	0.0635566
SRR3616961	PRJNA321855	HeLa cells	G1/untreated	426	8.56994	308	5.90887	2	0.0402345
SRR3535834	PRJNA321855	HeLa cells	M-G1/double thymidine block at 9h	957	10.9097	872	9.48015	2	0.0227998
SRR3535837	PRJNA321855	HeLa cells	G1-S/double thymidine block at 15h	1226	13.0997	1136	11.5755	2	0.0213698
SRR3616962	PRJNA321855	HeLa cells	G1/untreated	535	10.1114	484	8.72359	1	0.0188998
SRR3535840	PRJNA321855	HeLa cells	M-G1/double thymidine block at 21h	618	9.27023	634	9.06933	1	0.0150004
SRR3535842	PRJNA321855	HeLa cells	G1/double thymidine block at 25.5h	1314	12.1039	1286	11.297	1	0.0092115
SRR5683177	PRJNA390528	Primary breast myoepithelial cell	untransfected	394	10.383	360	9.04683	3	0.0790583
SRR7056229	PRJNA451406	HMLE-TWIST cells	10 ¬µM emetine treatment for 24 hrs	921	9.56684	841	8.33092	3	0.0311624
SRR7602016	PRJNA482978	HeLa whole cell	100 mM NaCl/SKIIP siRNA 72h	2732	21.0556	2553	18.7641	4	0.030828
SRR7602009	PRJNA482978	HeLa whole cell	100 mM NaCl/scrambled siRNA 72h	2386	16.3366	2323	15.1682	2	0.0136938
SRR7602013	PRJNA482978	HeLa whole cell	SKIIP siRNA 72h	2585	17.2343	2234	14.204	2	0.013334
SRR7602008	PRJNA482978	HeLa whole cell	scrambled siRNA 72h	2450	17.3238	2342	15.7929	1	0.00707094
SRR7602015	PRJNA482978	HeLa whole cell	100 mM NaCl/SKIIP siRNA 72h	4031	17.7028	3666	15.3538	1	0.00439167
SRR7750507	PRJNA487724	prostate cancer cell line DU145	Mock/H2O2	753	22.8829	977	28.313	4	0.121556
SRR7750509	PRJNA487724	prostate cancer cell line DU145	PAGE4 Overexpression/H2O2	726	21.7105	1125	32.0823	1	0.0299043
SRR8381011	PRJNA512268	AMO-1 myeloma cell line	exogenous SRSF1mSA effect alternative splicing/24 h/15 nM carfilzomib	88	3.08987	140	4.68781	2	0.0702242
SRR8380978	PRJNA512268	MM.1S myeloma cell line	single timepoint response alternative splicing/24 h/18 nM carfilzomib	254	3.27763	280	3.44556	3	0.0387122
SRR10761036	PRJNA512268	MM.1S myeloma cell line	heat shock induced intron retention 4h	355	10.1237	393	10.6876	1	0.0285175
SRR8380986	PRJNA512268	AMO-1 myeloma cell line	single timepoint response alternative splicing/24 h/10 nM E7107	155	3.9784	239	5.84982	1	0.0256671
SRR8380989	PRJNA512268	AMO-1 myeloma cell line	single timepoint response alternative splicing/24 h (untreated)/DMSO	356	4.19902	340	3.8245	2	0.02359
SRR8380995	PRJNA512268	AMO-1 myeloma cell line	exogenous SRSF1 WT effect alternative splicing/24 h (untreated)/DMSO	89	2.06667	114	2.52433	1	0.0232211
SRR8381005	PRJNA512268	AMO-1 myeloma cell line	exogenous SRSF1 WT effect alternative splicing/24 h/15 nM carfilzomib	122	2.81485	138	3.03649	1	0.0230725
SRR8381000	PRJNA512268	AMO-1 myeloma cell line	exogenous SRSF1mSA effect alternative splicing/24 h (untreated)/DMSO	150	3.35177	173	3.68639	1	0.0223451
SRR8380983	PRJNA512268	MM.1S myeloma cell line	single timepoint response alternative splicing/24 h/10 nM E7107	39	0.80118	67	1.3126	1	0.0205431
SRR8380991	PRJNA512268	AMO-1 myeloma cell line	single timepoint response alternative splicing/24 h/15 nM carfilzomib	411	4.88547	343	3.88811	1	0.0118868
SRR8422123	PRJNA513836	Acute monocytic leukemia monocyte THP-1	HSV-1 infect 4h + C646 4h	167	4.40295	225	5.93212	3	0.0790949	1	0.026365
SRR8422111	PRJNA513836	Acute monocytic leukemia monocyte THP-1	HSV-1 infect 1h	905	19.9691	1212	26.7432	3	0.0661959	0	0
SRR8422122	PRJNA513836	Acute monocytic leukemia monocyte THP-1	HSV-1 infect 4h + DMSO 4h	723	11.6381	891	14.3424	3	0.0482908	0	0
SRR8422117	PRJNA513836	Acute monocytic leukemia monocyte THP-1	HSV-1 infect 8h	1100	24.8511	1435	32.4194	2	0.0451839	0	0
SRR8422118	PRJNA513836	Acute monocytic leukemia monocyte THP-1	HSV-1 infect 8h	576	11.0139	831	15.8898	2	0.0382427	0	0
SRR8422124	PRJNA513836	Acute monocytic leukemia monocyte THP-1	HSV-1 infect 4h + C646 4h	447	7.87015	531	9.34911	2	0.0352132	1	0.0176066
SRR8422113	PRJNA513836	Acute monocytic leukemia monocyte THP-1	HSV-1 infect 2h	821	18.962	1102	25.4521	1	0.0230962	0	0
SRR8422116	PRJNA513836	Acute monocytic leukemia monocyte THP-1	HSV-1 infect 4h	632	14.1678	904	20.2654	1	0.0224175	0	0
SRR8422114	PRJNA513836	Acute monocytic leukemia monocyte THP-1	HSV-1 infect 2h	790	14.508	1075	19.7419	1	0.0183645	0	0
SRR8422112	PRJNA513836	Acute monocytic leukemia monocyte THP-1	HSV-1 infect 1h	649	8.78063	949	12.8395	1	0.0135295	0	0
SRR8627834	PRJNA523954	293T	SRSF3 KD	187	6.99065	117	4.17103	6	0.224299
SRR8627830	PRJNA523954	HUVEC	SRSF3 shRNA rep2	394	16.3395	255	10.0851	5	0.207354
SRR8627833	PRJNA523954	HUVEC	SRSF3 shRNA rep1	320	16.1399	170	8.17656	1	0.0504371
SRR9046684	PRJNA542540	HeLa cells	DMSO Ctrl rep1	1641	14.2493	2093	17.3318	4	0.0347333
SRR9046685	PRJNA542540	HeLa cells	DMSO Ctrl rep2	1562	14.9407	1790	16.3283	3	0.0286953
SRR9046689	PRJNA542540	HeLa cells	OGA inhibitor Thiamet-G rep2	1683	14.1548	2123	17.0282	1	0.00841043
SRR9110166	PRJNA544310	human esophageal squamous carcinoma cells	ADAR2 over expression	3379	23.5306	2924	19.4185	7	0.0487465
SRR9110165	PRJNA544310	human esophageal squamous carcinoma cells	ADAR1 over expression	2474	20.5866	2170	17.2202	1	0.0083212
SRR9110160	PRJNA544310	human esophageal squamous carcinoma cells	ADAR1 knockdown	1665	12.5343	1495	10.733	1	0.00752814
SRR9110162	PRJNA544310	human esophageal squamous carcinoma cells	ADAR2 knockdown	2088	14.5693	1657	11.0262	1	0.00697764
SRR9110159	PRJNA544310	human esophageal squamous carcinoma cells	scramble shRNA treated	3199	14.0316	2883	12.0597	1	0.00438625
SRR9736789	PRJNA556250	hPSC-derived human motor neuron	hypoxia/soma	156	4.96109	73	2.32153	14	0.445226	0	0
SRR11420425	PRJNA556250	iPS-derived motor neurons soma	T1D, normoxia	122	4.15597	56	1.90766	9	0.306588	0	0
SRR11420422	PRJNA556250	iPS-derived motor neurons soma	unaffected, hypoxia	63	3.75476	37	2.20518	4	0.238398	0	0
SRR11420424	PRJNA556250	iPS-derived motor neurons neurite	unaffected, hypoxia	70	3.42366	58	2.83674	4	0.195638	0	0
SRR11420433	PRJNA556250	iPS-derived motor neurons soma	T1D, hypoxia	168	6.49362	57	2.20319	5	0.193263	1	0.0386525
SRR11420434	PRJNA556250	iPS-derived motor neurons soma	T1D, hypoxia	148	5.64043	45	1.715	5	0.190555	1	0.038111
SRR11420438	PRJNA556250	iPS-derived motor neurons neurite	T1D, hypoxia	60	2.39765	51	2.038	4	0.159843	1	0.0399608
SRR11420418	PRJNA556250	iPS-derived motor neurons soma	unaffected, normoxia	90	4.45062	65	3.21434	3	0.148354	0	0
SRR11420426	PRJNA556250	iPS-derived motor neurons soma	T1D, normoxia	111	3.73943	75	2.52664	4	0.134754	2	0.0673771
SRR9736790	PRJNA556250	hPSC-derived human motor neuron	hypoxia/soma	131	4.30877	55	1.80903	4	0.131566	0	0
SRR11420430	PRJNA556250	iPS-derived motor neurons neurite	T1D, normoxia	70	2.71924	43	1.67039	3	0.116539	0	0
SRR11420435	PRJNA556250	iPS-derived motor neurons soma	T1D, hypoxia	58	2.81949	26	1.26391	2	0.0972238	0	0
SRR11420431	PRJNA556250	iPS-derived motor neurons neurite	T1D, normoxia	73	2.29273	44	1.38192	3	0.0942216	0	0
SRR9736792	PRJNA556250	hPSC-derived human motor neuron	hypoxia/neurite	213	6.65928	92	2.87631	3	0.0937927	0	0
SRR11420436	PRJNA556250	iPS-derived motor neurons neurite	T1D, hypoxia	182	5.51627	124	3.75833	3	0.0909275	0	0
SRR11420437	PRJNA556250	iPS-derived motor neurons neurite	T1D, hypoxia	149	6.16675	96	3.97321	2	0.0827752	0	0
SRR9736788	PRJNA556250	hPSC-derived human motor neuron	hypoxia/soma	172	5.01446	83	2.41977	2	0.0583076	2	0.0583076
SRR9736793	PRJNA556250	hPSC-derived human motor neuron	hypoxia/neurite	202	5.6321	120	3.3458	2	0.0557633	2	0.0557633
SRR11420429	PRJNA556250	iPS-derived motor neurons neurite	T1D, normoxia	79	2.15391	56	1.52682	2	0.0545293	0	0
SRR9736791	PRJNA556250	hPSC-derived human motor neuron	hypoxia/neurite	173	4.53911	102	2.67624	1	0.0262376	0	0
SRR9822574	PRJNA556368	HeLa cells	FLNB knockdown	631	15.9882	367	8.86779	6	0.152027
SRR9861796	PRJNA557467	PBMC	aCD3-48hrs	1507	22.1759	1604	22.5096	3	0.0441458
SRR9864939	PRJNA557503	Hela cell	cAMO, EU labeled nascent RNA	1168	7.14163	1497	8.72907	4	0.0244577
SRR9864943	PRJNA557503	Hela cell	cAMO, CPSF5 siRNA, 4SU labeled nascent RNA	2598	11.4456	2878	12.0917	3	0.0132166
SRR10085006	PRJNA564528	Dermal fibroblasts	Normal, siRNA control	142	5.1499	111	3.83877	3	0.108801
SRR10085013	PRJNA564528	Dermal fibroblasts	Hutchinson-Gilford progeria syndrome (HGPS), pan-PML siRNA	159	5.30767	184	5.8573	1	0.0333816
SRR10085010	PRJNA564528	Dermal fibroblasts	Hutchinson-Gilford progeria syndrome (HGPS), siRNA control	184	6.07528	240	7.55714	1	0.0330178
SRR10085015	PRJNA564528	Dermal fibroblasts	Hutchinson-Gilford progeria syndrome (HGPS), pan-PML siRNA	215	6.4772	224	6.43551	1	0.0301265
SRR10141285	PRJNA566256	Lymph Node Carcinoma of the Prostate cell line	3--0nM.fq.gz	264	8.29493	276	8.26983	3	0.0942606
SRR10141279	PRJNA566256	Lymph Node Carcinoma of the Prostate cell line	1--100nM.fq.gz	275	8.55543	283	8.39573	2	0.0622213
SRR10141273	PRJNA566256	Lymph Node Carcinoma of the Prostate cell line	2--1000nM.fq.gz	269	8.35058	317	9.3847	1	0.031043
SRR10141283	PRJNA566256	Lymph Node Carcinoma of the Prostate cell line	3--10nM.fq.gz	206	6.26838	251	7.28331	1	0.030429
SRR10141280	PRJNA566256	Lymph Node Carcinoma of the Prostate cell line	1--10nM.fq.gz	316	9.55067	304	8.76233	1	0.0302237
SRR10754134	PRJNA597211	Adenocarcinomic human alveolar basal epithelial cells A549	Flu infected	34	2.34112	42	2.89197	3	0.206569	0	0
SRR10754126	PRJNA597211	Adenocarcinomic human alveolar basal epithelial cells A549	Flu infected	33	2.25599	27	1.84581	3	0.20509	0	0
SRR10754150	PRJNA597211	Adenocarcinomic human alveolar basal epithelial cells A549	hnRNP K shRNA Knockdown	197	13.8199	213	14.9423	2	0.140303	0	0
SRR10754128	PRJNA597211	Adenocarcinomic human alveolar basal epithelial cells A549	Flu infected	43	2.86584	28	1.86613	2	0.133295	1	0.0666474
SRR10754124	PRJNA597211	Adenocarcinomic human alveolar basal epithelial cells A549	Flu infected	158	7.28031	166	7.64893	2	0.0921558	0	0
SRR10754136	PRJNA597211	Adenocarcinomic human alveolar basal epithelial cells A549	CTRL shRNA	180	14.4528	156	12.5258	1	0.0802933	0	0
SRR10754133	PRJNA597211	Adenocarcinomic human alveolar basal epithelial cells A549	Flu infected	40	2.83193	35	2.47794	1	0.0707982	0	0
SRR10754127	PRJNA597211	Adenocarcinomic human alveolar basal epithelial cells A549	Flu infected	33	2.26737	34	2.33608	1	0.0687083	2	0.137417
SRR10754152	PRJNA597211	Adenocarcinomic human alveolar basal epithelial cells A549	hnRNP K shRNA Knockdown	205	13.969	198	13.492	1	0.0681416	0	0
SRR10754147	PRJNA597211	Adenocarcinomic human alveolar basal epithelial cells A549	hnRNP K shRNA Knockdown	169	9.84343	184	10.7171	1	0.0582451	0	0
SRR10754130	PRJNA597211	Adenocarcinomic human alveolar basal epithelial cells A549	Flu infected	41	2.36558	36	2.07709	1	0.057697	0	0
SRR10754129	PRJNA597211	Adenocarcinomic human alveolar basal epithelial cells A549	Flu infected	36	2.07663	40	2.30737	1	0.0576843	2	0.115369
SRR10754115	PRJNA597211	Adenocarcinomic human alveolar basal epithelial cells A549	Flu CTRL mock infection	224	12.8784	210	12.0735	1	0.0574928	0	0
SRR10754131	PRJNA597211	Adenocarcinomic human alveolar basal epithelial cells A549	Flu infected	53	2.97417	44	2.46913	1	0.0561165	1	0.0561165
SRR10754146	PRJNA597211	Adenocarcinomic human alveolar basal epithelial cells A549	hnRNP K shRNA Knockdown	219	11.125	191	9.70267	1	0.0507993	0	0
SRR10754123	PRJNA597211	Adenocarcinomic human alveolar basal epithelial cells A549	Flu infected	154	7.08764	146	6.71946	1	0.0460237	0	0
SRR10754113	PRJNA597211	Adenocarcinomic human alveolar basal epithelial cells A549	Flu CTRL mock infection	321	13.9432	282	12.2492	1	0.0434368	0	0
SRR10756543	PRJNA597226	Adenocarcinomic human alveolar basal epithelial cells A549	control	476	9.57233	321	6.15591	4	0.0804397
SRR10756542	PRJNA597226	Adenocarcinomic human alveolar basal epithelial cells A549	control	494	10.2003	360	7.08859	3	0.0619451
SRR10832007	PRJNA599121	Neuron (female)	ASD +, untreated	144	8.78407	97	5.91705	3	0.183001	0	0
SRR10832036	PRJNA599121	Neuron (male)	ASD -, H2O2 treated for 17 hours	224	14.3202	179	11.4433	1	0.0639293	1	0.0639293
SRR10832034	PRJNA599121	Neuron (male)	ASD -, untreated	103	6.35498	106	6.54007	1	0.0616988	0	0
SRR10832019	PRJNA599121	Neuron (male)	ASD +, H2O2 treated for 17 hours	142	8.41916	95	5.63253	1	0.0592898	0	0
SRR10832011	PRJNA599121	Neuron (female)	ASD +, H2O2 treated for 17 hours	142	6.80954	106	5.08318	1	0.0479545	0	0
SRR10908168	PRJNA601934	Hek293	TG003 39C	303	4.85914	401	6.13277	4	0.0641471
SRR10908159	PRJNA601934	Hek293	DMSO 35C	367	7.49949	403	7.85351	1	0.0204346
SRR10908166	PRJNA601934	Hek293	TG003 39C	327	6.23609	414	7.5294	1	0.0190706
SRR10908160	PRJNA601934	Hek293	TG003 35C	446	6.98695	563	8.41121	1	0.0156658
SRR11588780	PRJNA627415	Non-small cell lung cancer cell line NCl-H1975	PCDNA3.1 plasmid (Control) transfection	1042	43.1291	979	38.6432	4	0.165563
SRR11588781	PRJNA627415	Non-small cell lung cancer cell line NCl-H1975	PCDNA3.1-SAM68 plasmid transfection	1098	44.3875	1066	41.0938	4	0.161703
SRR11588779	PRJNA627415	Non-small cell lung cancer cell line NCl-H1975	PCDNA3.1 plasmid (Control) transfection	1134	43.1179	1049	38.0336	3	0.114068
SRR12167582	PRJNA644618	Cortex Frontal	Other Neurological Disorders	8	0.798461	8	0.798461	1	0.0998077	0	0
SRR12165866	PRJNA644618	Cerebellum	ALS Spectrum MND	52	0.782627	21	0.316061	4	0.0602021	0	0
SRR12166481	PRJNA644618	Spinal Cord Cervical	ALS Spectrum MND	81	1.4941	36	0.664046	3	0.0553372	0	0
SRR12167228	PRJNA644618	Cortex Frontal	ALS Spectrum MND	19	0.523695	27	0.744199	2	0.0551258	0	0
SRR12166576	PRJNA644618	Cerebellum	ALS Spectrum MND	29	0.739994	24	0.612409	2	0.051034	0	0
SRR12166674	PRJNA644618	Cortex Motor Medial	ALS Spectrum MND\, Other Neurological Disorders	34	0.838004	40	0.985887	2	0.0492944	0	0
SRR12165918	PRJNA644618	Cortex Frontal	ALS Spectrum MND	33	1.61921	28	1.37388	1	0.049067	0	0
SRR12165904	PRJNA644618	Cortex Frontal	ALS Spectrum MND\, Other Neurological Disorders	41	1.99624	23	1.11984	1	0.0486888	0	0
SRR12166021	PRJNA644618	Cortex Motor Unspecified	ALS Spectrum MND	21	1.00799	26	1.24799	1	0.0479995	0	0
SRR12166080	PRJNA644618	Spinal Cord Lumbar	ALS Spectrum MND	23	0.546031	50	1.18702	2	0.0474809	0	0
SRR12167356	PRJNA644618	Cerebellum	ALS Spectrum MND	10	0.471741	9	0.424566	1	0.0471741	0	0
SRR12167335	PRJNA644618	Spinal Cord Cervical	Non-Neurological Control	16	0.735984	11	0.505989	1	0.045999	0	0
SRR12167975	PRJNA644618	Cortex Motor Lateral	ALS Spectrum MND	24	1.07971	33	1.4846	1	0.0449878	0	0
SRR12166387	PRJNA644618	Cortex Frontal	Non-Neurological Control	19	0.833054	14	0.613829	1	0.0438449	0	0
SRR12166391	PRJNA644618	Cerebellum	Non-Neurological Control	8	0.345459	8	0.345459	1	0.0431824	0	0
SRR12167884	PRJNA644618	Cortex Frontal	ALS Spectrum MND	33	1.41702	34	1.45996	1	0.0429399	0	0
SRR12167656	PRJNA644618	Spinal Cord Thoracic	ALS Spectrum MND\, Other Neurological Disorders	27	1.15776	38	1.62944	1	0.0428799	0	0
SRR12167148	PRJNA644618	Cerebellum	ALS Spectrum MND	31	0.655164	48	1.01445	2	0.0422687	0	0
SRR12165912	PRJNA644618	Hippocampus	ALS Spectrum MND\, Other Neurological Disorders	32	1.28343	35	1.40375	1	0.0401072	0	0
SRR12167928	PRJNA644618	Cerebellum	ALS Spectrum MND\, Other Neurological Disorders	19	0.756335	7	0.27865	1	0.0398071	0	0
SRR12167888	PRJNA644618	Cerebellum	ALS Spectrum MND	16	0.635679	10	0.397299	1	0.0397299	0	0
SRR12166004	PRJNA644618	Cortex Motor Unspecified	ALS Spectrum MND	32	1.25349	22	0.861772	1	0.0391715	0	0
SRR12167047	PRJNA644618	Cerebellum	Other Neurological Disorders	7	0.271675	2	0.0776216	1	0.0388108	0	0
SRR12165876	PRJNA644618	Cortex Frontal	ALS Spectrum MND	40	1.54431	44	1.69874	1	0.0386078	0	0
SRR12167195	PRJNA644618	Cortex Motor Lateral	ALS Spectrum MND	39	0.711297	38	0.693059	2	0.0364768	0	0
SRR12166144	PRJNA644618	Cortex Motor Unspecified	ALS Spectrum MND	35	1.25344	19	0.680438	1	0.0358125	0	0
SRR12166413	PRJNA644618	Cortex Temporal	ALS Spectrum MND	23	0.823581	18	0.644542	1	0.0358079	0	0
SRR12167907	PRJNA644618	Cortex Motor Medial	ALS Spectrum MND	27	0.964404	23	0.821529	1	0.0357187	0	0
SRR12166858	PRJNA644618	Spinal Cord Cervical	ALS Spectrum MND	28	0.986552	18	0.634212	1	0.035234	0	0
SRR12167830	PRJNA644618	Cortex Temporal	Other Neurological Disorders	37	0.621893	27	0.453814	2	0.0336158	0	0
SRR12166196	PRJNA644618	Cerebellum	Other Neurological Disorders	19	0.638253	8	0.268738	1	0.0335923	0	0
SRR12167534	PRJNA644618	Cortex Temporal	ALS Spectrum MND	24	0.779661	21	0.682204	1	0.0324859	0	0
SRR12166732	PRJNA644618	Cerebellum	ALS Spectrum MND\, Other Neurological Disorders	18	0.57969	6	0.19323	1	0.032205	0	0
SRR12167265	PRJNA644618	Cortex Motor Lateral	ALS Spectrum MND	19	0.601097	22	0.696006	1	0.0316367	0	0
SRR12167581	PRJNA644618	Cortex Frontal	Other Neurological Disorders	23	0.708666	14	0.431362	1	0.0308116	0	0
SRR12166772	PRJNA644618	Spinal Cord Lumbar	ALS Spectrum MND	71	1.09375	50	0.770243	2	0.0308097	0	0
SRR12166927	PRJNA644618	Cerebellum	ALS Spectrum MND	15	0.459318	16	0.489939	1	0.0306212	0	0
SRR12166760	PRJNA644618	Cortex Temporal	Non-Neurological Control	80	1.20844	74	1.11781	2	0.030211	0	0
SRR12166171	PRJNA644618	Cortex Frontal	ALS Spectrum MND	28	0.826915	35	1.03364	1	0.0295327	0	0
SRR12167780	PRJNA644618	Cortex Frontal	Other Neurological Disorders	60	0.878891	49	0.717761	2	0.0292963	0	0
SRR12167675	PRJNA644618	Cerebellum	ALS Spectrum MND	34	0.99411	24	0.701725	1	0.0292385	0	0
SRR12167564	PRJNA644618	Cortex Frontal	Other Neurological Disorders	21	0.590905	31	0.872288	1	0.0281383	0	0
SRR12166608	PRJNA644618	Cerebellum	ALS Spectrum MND\, Other Neurological Disorders	19	0.479423	24	0.605587	1	0.0252328	0	0
SRR12166616	PRJNA644618	Cortex Occipital	ALS Spectrum MND	47	1.13937	53	1.28482	1	0.0242418	0	0
SRR12166103	PRJNA644618	Cortex Occipital	ALS Spectrum MND	78	1.87017	103	2.46958	1	0.0239765	0	0
SRR12165772	PRJNA644618	Cerebellum	ALS Spectrum MND	20	0.477452	8	0.190981	1	0.0238726	0	0
SRR12167221	PRJNA644618	Cortex Frontal	ALS Spectrum MND	25	0.595388	22	0.523942	1	0.0238155	0	0
SRR12167081	PRJNA644618	Cortex Frontal	ALS Spectrum MND\, Other Neurological Disorders	34	0.801428	51	1.20214	1	0.0235714	0	0
SRR12166078	PRJNA644618	Cortex Motor Medial	ALS Spectrum MND	39	0.915776	61	1.43237	1	0.0234814	0	0
SRR12166280	PRJNA644618	Cerebellum	Other Neurological Disorders	23	0.538886	30	0.702895	1	0.0234298	0	0
SRR12166443	PRJNA644618	Spinal Cord Thoracic	Other Neurological Disorders	38	0.889227	22	0.514815	1	0.0234007	0	0
SRR12167044	PRJNA644618	Cerebellum	Other Neurological Disorders	12	0.279742	11	0.25643	1	0.0233118	0	0
SRR12166072	PRJNA644618	Spinal Cord Lumbar	ALS Spectrum MND	25	0.57552	32	0.736665	1	0.0230208	0	0
SRR12166095	PRJNA644618	Spinal Cord Thoracic	ALS Spectrum MND	35	0.800482	46	1.05206	1	0.0228709	0	0
SRR12167440	PRJNA644618	Spinal Cord Cervical	ALS Spectrum MND	27	0.609688	37	0.835498	1	0.022581	0	0
SRR12167003	PRJNA644618	Cerebellum	ALS Spectrum MND	26	0.57758	13	0.28879	1	0.0222146	0	0
SRR12166636	PRJNA644618	Spinal Cord Thoracic	ALS Spectrum MND	28	0.621818	26	0.577403	1	0.0222078	0	0
SRR12167254	PRJNA644618	Cortex Motor Medial	ALS Spectrum MND	16	0.353531	19	0.419818	1	0.0220957	0	0
SRR12166105	PRJNA644618	Cortex Occipital	ALS Spectrum MND	21	0.458539	37	0.807902	1	0.0218352	0	0
SRR12167672	PRJNA644618	Cortex Occipital	ALS Spectrum MND	63	1.37082	104	2.26295	1	0.0217591	0	0
SRR12167284	PRJNA644618	Cortex Motor Medial	ALS Spectrum MND	28	0.60717	50	1.08423	1	0.0216847	0	0
SRR12167030	PRJNA644618	Cerebellum	ALS Spectrum MND	18	0.384385	7	0.149483	1	0.0213547	0	0
SRR12167241	PRJNA644618	Cortex Motor Medial	ALS Spectrum MND	36	0.765024	45	0.95628	1	0.0212507	0	0
SRR12166456	PRJNA644618	Cortex Motor Medial	Other Neurological Disorders	60	1.25965	49	1.02872	1	0.0209942	0	0
SRR12166255	PRJNA644618	Hippocampus	ALS Spectrum MND\, Other Neurological Disorders	37	0.769084	40	0.831442	1	0.020786	0	0
SRR12167151	PRJNA644618	Cerebellum	ALS Spectrum MND	31	0.641755	31	0.641755	1	0.0207018	0	0
SRR12167230	PRJNA644618	Cortex Motor Medial	ALS Spectrum MND	39	0.803803	70	1.44272	1	0.0206103	0	0
SRR12166494	PRJNA644618	Cortex Frontal	Non-Neurological Control	46	0.945466	24	0.493287	1	0.0205536	0	0
SRR12167767	PRJNA644618	Cerebellum	Other Neurological Disorders	22	0.448181	10	0.203719	1	0.0203719	0	0
SRR12165726	PRJNA644618	Cerebellum	ALS Spectrum MND	21	0.425089	12	0.242908	1	0.0202423	0	0
SRR12166454	PRJNA644618	Cerebellum	Other Neurological Disorders	37	0.743419	23	0.462126	1	0.0200924	0	0
SRR12166195	PRJNA644618	Cortex Occipital	Non-Neurological Control	34	0.681577	44	0.88204	1	0.0200464	0	0
SRR12166572	PRJNA644618	Spinal Cord Lumbar	Non-Neurological Control	61	1.22174	52	1.04149	1	0.0200286	0	0
SRR12166435	PRJNA644618	Cortex Frontal	Non-Neurological Control	38	0.752174	61	1.20744	1	0.0197941	0	0
SRR12165738	PRJNA644618	Cerebellum	ALS Spectrum MND	14	0.273357	14	0.273357	1	0.0195255	0	0
SRR12167298	PRJNA644618	Cortex Motor Medial	ALS Spectrum MND	48	0.934607	76	1.47979	1	0.019471	0	0
SRR12166537	PRJNA644618	Spinal Cord Cervical	Other Neurological Disorders	39	0.755568	35	0.678074	1	0.0193735	0	0
SRR12167809	PRJNA644618	Cerebellum	Other Neurological Disorders	27	0.519066	14	0.269146	1	0.0192247	0	0
SRR12166533	PRJNA644618	Cerebellum	Other Neurological Disorders	44	0.844412	14	0.268677	1	0.0191912	0	0
SRR12165764	PRJNA644618	Cerebellum	ALS Spectrum MND	17	0.32341	19	0.361458	1	0.0190241	1	0.0190241
SRR12166965	PRJNA644618	Cerebellum	ALS Spectrum MND	26	0.491554	19	0.359213	1	0.0189059	0	0
SRR12167834	PRJNA644618	Cerebellum	Other Neurological Disorders	34	0.630604	9	0.166925	1	0.0185472	0	0
SRR12166536	PRJNA644618	Cortex Motor Medial	Other Neurological Disorders	55	1.0116	35	0.643745	1	0.0183927	0	0
SRR12166179	PRJNA644618	Hippocampus	ALS Spectrum MND	75	1.36847	60	1.09477	1	0.0182462	0	0
SRR12165846	PRJNA644618	Spinal Cord Lumbar	Non-Neurological Control	54	0.971517	41	0.737633	1	0.0179911	0	0
SRR12167171	PRJNA644618	Cortex Frontal	ALS Spectrum MND	22	0.388854	26	0.459555	1	0.0176752	0	0
SRR12167282	PRJNA644618	Cortex Frontal	ALS Spectrum MND	28	0.487556	40	0.696509	1	0.0174127	0	0
SRR12167788	PRJNA644618	Cerebellum	Other Neurological Disorders	28	0.48536	27	0.468026	1	0.0173343	0	0
SRR12167842	PRJNA644618	Cerebellum	Other Neurological Disorders	43	0.744412	18	0.311614	1	0.0173119	0	0
SRR12166632	PRJNA644618	Spinal Cord Cervical	ALS Spectrum MND	24	0.406049	32	0.541399	1	0.0169187	0	0
SRR12165820	PRJNA644618	Spinal Cord Cervical	ALS Spectrum MND\, Other Neurological Disorders	62	1.04053	30	0.503483	1	0.0167828	0	0
SRR12167159	PRJNA644618	Cerebellum	ALS Spectrum MND\, Other Neurological Disorders	40	0.655471	18	0.294962	1	0.0163868	0	0
SRR12166807	PRJNA644618	Cortex Temporal	ALS Spectrum MND	74	1.18441	51	0.816279	1	0.0160055	0	0
SRR12165870	PRJNA644618	Spinal Cord Lumbar	ALS Spectrum MND	75	1.18937	64	1.01493	1	0.0158582	0	0
SRR12165812	PRJNA644618	Cortex Temporal	Non-Neurological Control	18	0.281781	41	0.641835	1	0.0156545	0	0
SRR12167526	PRJNA644618	Cortex Temporal	Non-Neurological Control	49	0.762242	27	0.420011	1	0.0155559	0	0
SRR12167405	PRJNA644618	Cortex Frontal	ALS Spectrum MND\, Other Neurological Disorders	86	1.32297	100	1.53833	1	0.0153833	0	0
SRR12167217	PRJNA644618	Cortex Motor Lateral	ALS Spectrum MND	33	0.506074	41	0.628759	1	0.0153356	0	0
SRR12167184	PRJNA644618	Cortex Motor Medial	ALS Spectrum MND	29	0.439276	35	0.530161	1	0.0151475	0	0
SRR12167215	PRJNA644618	Cortex Motor Medial	ALS Spectrum MND	46	0.695186	57	0.861426	1	0.0151127	0	0
SRR12166753	PRJNA644618	Cortex Frontal	Non-Neurological Control	44	0.659799	35	0.52484	1	0.0149954	0	0
SRR12166594	PRJNA644618	Cerebellum	ALS Spectrum MND	25	0.366112	15	0.219667	1	0.0146445	0	0
SRR12166766	PRJNA644618	Cortex Frontal	ALS Spectrum MND	58	0.82997	62	0.887209	1	0.0143098	0	0
SRR12167499	PRJNA644618	Cortex Frontal	Non-Neurological Control	79	1.10283	95	1.32619	1	0.0139599	0	0
SRR12166769	PRJNA644618	Cerebellum	ALS Spectrum MND	39	0.510281	17	0.22243	1	0.0130841	0	0
SRR12167133	PRJNA644618	Cortex Occipital	Non-Neurological Control	82	0.939103	127	1.45446	1	0.0114525	0	0
SRR12165728	PRJNA644618	Cerebellum	ALS Spectrum MND	49	0.402385	26	0.213511	1	0.00821195	0	0
SRR12243971	PRJNA646750	Human Caucasian lung carcinoma cell line A549	transfected with siRED, mock infection	1146	12.8321	1499	16.7847	11	0.12317	0	0
SRR12243973	PRJNA646750	Human Caucasian lung carcinoma cell line A549	transfected with siRED, mock infection	831	12.609	1099	16.6755	4	0.0606933	0	0
SRR12243970	PRJNA646750	Human Caucasian lung carcinoma cell line A549	transfected with siRED, mock infection	339	9.74025	479	13.7628	2	0.0574646	0	0
SRR12243972	PRJNA646750	Human Caucasian lung carcinoma cell line A549	transfected with siRED, mock infection	722	11.6217	929	14.9536	3	0.0482895	0	0
SRR12243977	PRJNA646750	Human Caucasian lung carcinoma cell line A549	transfected with siRED, A/WSN/33 virus infection	415	3.51423	475	4.02231	4	0.0338721	0	0
SRR12243963	PRJNA646750	Human Caucasian lung carcinoma cell line A549	tranfected with siControl, mock infection	1005	15.6307	1166	18.1347	2	0.0311058	1	0.0155529
SRR12243976	PRJNA646750	Human Caucasian lung carcinoma cell line A549	transfected with siRED, A/WSN/33 virus infection	619	3.20533	803	4.15813	5	0.0258912	1	0.00517824
SRR12243966	PRJNA646750	Human Caucasian lung carcinoma cell line A549	tranfected with siControl, A/WSN/33 virus infection	599	3.89799	606	3.94354	3	0.0195225	4	0.02603
SRR12243968	PRJNA646750	Human Caucasian lung carcinoma cell line A549	tranfected with siControl, A/WSN/33 virus infection	740	2.69487	806	2.93522	5	0.0182086	6	0.0218503
SRR12243965	PRJNA646750	Human Caucasian lung carcinoma cell line A549	tranfected with siControl, mock infection	1173	17.3087	1213	17.8989	1	0.0147559	0	0
SRR12243964	PRJNA646750	Human Caucasian lung carcinoma cell line A549	tranfected with siControl, mock infection	1079	14.8698	1131	15.5865	1	0.0137811	0	0
SRR12243969	PRJNA646750	Human Caucasian lung carcinoma cell line A549	tranfected with siControl, A/WSN/33 virus infection	491	2.77953	617	3.49282	2	0.0113219	2	0.0113219
SRR12243975	PRJNA646750	Human Caucasian lung carcinoma cell line A549	transfected with siRED, A/WSN/33 virus infection	616	3.36266	731	3.99043	2	0.0109177	3	0.0163766
SRR12243967	PRJNA646750	Human Caucasian lung carcinoma cell line A549	tranfected with siControl, A/WSN/33 virus infection	751	3.44912	914	4.19773	2	0.0091854	1	0.0045927
SRR12243961	PRJNA646750	Human Caucasian lung carcinoma cell line A549	not transfected, A/WSN/33 virus infection	606	4.37756	700	5.05659	1	0.0072237	2	0.0144474
SRR12243958	PRJNA646750	Human Caucasian lung carcinoma cell line A549	not transfected, A/WSN/33 virus infection	644	4.24851	704	4.64433	1	0.00659706	6	0.0395824
SRR12243974	PRJNA646750	Human Caucasian lung carcinoma cell line A549	transfected with siRED, A/WSN/33 virus infection	471	2.93327	562	3.5	1	0.00622776	0	0
SRR12243959	PRJNA646750	Human Caucasian lung carcinoma cell line A549	not transfected, A/WSN/33 virus infection	693	4.30685	764	4.7481	1	0.00621479	1	0.00621479
SRR12492511	PRJNA658579	Human lung fibroblast IMR90	Control	144	6.72688	171	7.61804	4	0.186858
SRR12492521	PRJNA658579	Human lung fibroblast IMR90	Not Senescent + SASP Expression	231	10.1138	208	8.6837	2	0.0875657
SRR12492514	PRJNA658579	Human lung fibroblast IMR90	Senescence + SASP Expression	205	9.24256	229	9.84488	1	0.0450857
SRR13239744	PRJNA684349	Breast cancer cell line MCF7	SRSF1 KD	554	17.5522	614	18.5507	3	0.0950483
SRR13239743	PRJNA684349	Breast cancer cell line MCF7	control KD	811	18.1545	1050	22.4148	2	0.0447706
SRR13239745	PRJNA684349	Breast cancer cell line MCF7	SRSF1 KD	563	21.5468	500	18.2473	1	0.0382714
SRR13955548	PRJNA714111	hiPSC-derived motor neurons	ALS patient (C9orf72 mutation\, II) rep2	156	4.35447	137	3.82412	23	0.642005	5	0.139566
SRR13955547	PRJNA714111	hiPSC-derived motor neurons	ALS patient (C9orf72 mutation\, II) rep1	183	5.03081	144	3.95867	20	0.549815	3	0.0824723
SRR13955549	PRJNA714111	hiPSC-derived motor neurons	ALS patient (C9orf72 mutation\, II) rep3	230	6.45931	173	4.85853	10	0.28084	0	0
SRR13955552	PRJNA714111	hiPSC-derived motor neurons	ALS patient (FUS mutation\, I) rep3	285	7.55968	184	4.88063	7	0.185676	0	0
SRR13955544	PRJNA714111	hiPSC-derived motor neurons	ALS patient (C9orf72 mutation\, I) rep1	214	5.52571	195	5.03511	7	0.180748	1	0.0258211
SRR13955550	PRJNA714111	hiPSC-derived motor neurons	ALS patient (FUS mutation\, I) rep1	188	5.42778	248	7.16005	5	0.144356	0	0
SRR13955553	PRJNA714111	hiPSC-derived motor neurons	ALS patient (FUS mutation\, II) rep1	169	5.56504	168	5.53211	2	0.0658585	0	0
SRR13955538	PRJNA714111	hiPSC-derived motor neurons	Healthy Control rep1	158	4.73856	129	3.86883	2	0.0599818	0	0
SRR13955539	PRJNA714111	hiPSC-derived motor neurons	Healthy Control rep2	127	4.16297	117	3.83517	1	0.0327793	0	0
SRR13955551	PRJNA714111	hiPSC-derived motor neurons	ALS patient (FUS mutation\, I) rep2	210	6.53431	178	5.53861	1	0.0311158	2	0.0622316
SRR13955540	PRJNA714111	hiPSC-derived motor neurons	Healthy Control rep3	144	4.45517	190	5.87835	1	0.0309387	0	0
SRR13955543	PRJNA714111	hiPSC-derived motor neurons	Isogenic Control (corrected ALS patient C9orf72 I) rep3	195	5.41083	168	4.66164	1	0.0277479	0	0
SRR13955542	PRJNA714111	hiPSC-derived motor neurons	Isogenic Control (corrected ALS patient C9orf72 I) rep2	156	4.24213	174	4.73161	1	0.0271932	0	0
SRR13955545	PRJNA714111	hiPSC-derived motor neurons	ALS patient (C9orf72 mutation\, I) rep2	194	5.22219	223	6.00282	1	0.0269185	1	0.0269185
SRR14183940	PRJNA720649	WTC iPSCs-derived brain organoids	untreated	213	7.57558	131	4.44309	8	0.284529
SRR14183937	PRJNA720649	WTC iPSCs-derived brain organoids	Doxycycline	203	6.52174	133	4.07457	8	0.257014
SRR14183938	PRJNA720649	WTC iPSCs-derived brain organoids	Doxycycline	204	6.97515	111	3.61928	7	0.239344
SRR14183939	PRJNA720649	WTC iPSCs-derived brain organoids	Doxycycline	254	7.58964	134	3.81824	7	0.209163
SRR14183941	PRJNA720649	WTC iPSCs-derived brain organoids	untreated	177	7.60418	129	5.28505	3	0.128884
SRR14183942	PRJNA720649	WTC iPSCs-derived brain organoids	untreated	199	7.72116	119	4.40279	2	0.0775996
SRR14286555	PRJNA723295	Mesenchymal stem cell	PBS-treated	105	8.15006	86	6.36541	3	0.232859
SRR14131453	PRJNA719235	iPSC-derived cerebral organoid	tau-V337M mutation isogenic CRISPR-corrected	193	7.04383	194	7.08033	2	0.0729931	0	0
SRR14131454	PRJNA719235	iPSC-derived cerebral organoid	tau-V337M mutation isogenic CRISPR-corrected	170	6.4159	156	5.88753	0	0	0	0
SRR14131455	PRJNA719235	iPSC-derived cerebral organoid	tau-V337M mutation isogenic CRISPR-corrected	147	5.57352	147	5.57352	1	0.0379151	0	0
SRR14131456	PRJNA719235	iPSC-derived cerebral organoid	tau-V337M mutation isogenic CRISPR-corrected	124	5.75602	88	4.08492	0	0	0	0
SRR14131581	PRJNA719235	iPSC-derived cerebral organoid	tau-V337M mutation isogenic CRISPR-corrected	304	10.3253	175	5.94385	49	1.66428	4	0.13586
SRR14131582	PRJNA719235	iPSC-derived cerebral organoid	tau-V337M mutation isogenic CRISPR-corrected	252	8.39358	149	4.96287	23	0.76608	4	0.133231
SRR14131583	PRJNA719235	iPSC-derived cerebral organoid	tau-V337M mutation isogenic CRISPR-corrected	224	6.04221	152	4.10007	16	0.431586	0	0
SRR14131584	PRJNA719235	iPSC-derived cerebral organoid	tau-V337M mutation isogenic CRISPR-corrected	177	6.048	121	4.13451	20	0.68339	0	0
SRR14131617	PRJNA719235	iPSC-derived cerebral organoid	tau-V337M mutation isogenic CRISPR-corrected	327	8.92325	195	5.32121	62	1.69187	8	0.218306
SRR14131618	PRJNA719235	iPSC-derived cerebral organoid	tau-V337M mutation isogenic CRISPR-corrected	313	8.55188	167	4.56282	90	2.45901	7	0.191256
SRR14131619	PRJNA719235	iPSC-derived cerebral organoid	tau-V337M mutation isogenic CRISPR-corrected	246	6.82431	172	4.77147	23	0.638046	1	0.0277411
SRR14131620	PRJNA719235	iPSC-derived cerebral organoid	tau-V337M mutation isogenic CRISPR-corrected	271	8.79206	190	6.16417	36	1.16795	4	0.129772
SRR14131497	PRJNA719235	iPSC-derived cerebral organoid	tau-V337M mutation isogenic CRISPR-corrected	261	6.93234	227	6.02928	3	0.0796821	0	0
SRR14131498	PRJNA719235	iPSC-derived cerebral organoid	tau-V337M mutation isogenic CRISPR-corrected	191	6.58182	186	6.40952	0	0	0	0
SRR14131499	PRJNA719235	iPSC-derived cerebral organoid	tau-V337M mutation isogenic CRISPR-corrected	200	5.57148	174	4.84719	1	0.0278574	0	0
SRR14131500	PRJNA719235	iPSC-derived cerebral organoid	tau-V337M mutation isogenic CRISPR-corrected	138	5.63434	164	6.69589	2	0.0816571	0	0
SRR13316184	PRKNA688309	iPSC-derived brain organoids	HSV-1 infected	96	3.36473	44	1.54217	1	0.0350493	0	0
SRR13316185	PRKNA688309	iPSC-derived brain organoids	HSV-1 infected	96	2.78589	70	2.03138	6	0.174118	2	0.0580393
SRR13316186	PRKNA688309	iPSC-derived brain organoids	no infection	73	2.34233	51	1.63643	2	0.0641735	0	0
SRR13316187	PRKNA688309	iPSC-derived brain organoids	no infection	74	2.15283	37	1.07642	2	0.0581847	0	0
