## Supplemental Data 2 for "TOMM40-APOE chimera linking Alzheimer’s highest risk genes: a new pathway for mitochondria regulation and APOE4 pathogenesis"

### Sheet: Sheet1
Run	Disease state	Source	Age	T6T7	RPM_T6T7	T9T10	RPM_T9T10	T9A2	RPM_T9A2	T9A3	RPM_T9A3
SRR13955538	Healthy Control	hiPSC-derived motor neurons	Day in Vitro 35	158	4.73856	129	3.86883	2	0.0599818	0	0
SRR13955540	Healthy Control	hiPSC-derived motor neurons	Day in Vitro 35	144	4.45517	190	5.87835	1	0.0309387	0	0
SRR13955539	Healthy Control	hiPSC-derived motor neurons	Day in Vitro 35	127	4.16297	117	3.83517	1	0.0327793	0	0
SRR13955542	Isogenic Control (corrected ALS patient C9orf72 I)	hiPSC-derived motor neurons	Day in Vitro 35	156	4.24213	174	4.73161	1	0.0271932	0	0
SRR13955543	Isogenic Control (corrected ALS patient C9orf72 I)	hiPSC-derived motor neurons	Day in Vitro 35	195	5.41083	168	4.66164	1	0.0277479	0	0
SRR13955541	Isogenic Control (corrected ALS patient C9orf72 I)	hiPSC-derived motor neurons	Day in Vitro 35	203	6.09277	154	4.6221	0	0	0	0
SRR13955544	ALS patient (C9orf72 mutation\, I)	hiPSC-derived motor neurons	Day in Vitro 35	214	5.52571	195	5.03511	7	0.180748	1	0.0258211
SRR13955545	ALS patient (C9orf72 mutation\, I)	hiPSC-derived motor neurons	Day in Vitro 35	194	5.22219	223	6.00282	1	0.0269185	1	0.0269185
SRR13955546	ALS patient (C9orf72 mutation\, I)	hiPSC-derived motor neurons	Day in Vitro 35	197	5.04808	186	4.76621	0	0	0	0
SRR13955548	ALS patient (C9orf72 mutation\, II)	hiPSC-derived motor neurons	Day in Vitro 35	156	4.35447	137	3.82412	23	0.642005	5	0.139566
SRR13955547	ALS patient (C9orf72 mutation\, II)	hiPSC-derived motor neurons	Day in Vitro 35	183	5.03081	144	3.95867	20	0.549815	3	0.0824723
SRR13955549	ALS patient (C9orf72 mutation\, II)	hiPSC-derived motor neurons	Day in Vitro 35	230	6.45931	173	4.85853	10	0.28084	0	0
SRR13955552	ALS patient (FUS mutation\, I)	hiPSC-derived motor neurons	Day in Vitro 35	285	7.55968	184	4.88063	7	0.185676	0	0
SRR13955550	ALS patient (FUS mutation\, I)	hiPSC-derived motor neurons	Day in Vitro 35	188	5.42778	248	7.16005	5	0.144356	0	0
SRR13955551	ALS patient (FUS mutation\, I)	hiPSC-derived motor neurons	Day in Vitro 35	210	6.53431	178	5.53861	1	0.0311158	2	0.0622316
SRR13955553	ALS patient (FUS mutation\, II)	hiPSC-derived motor neurons	Day in Vitro 35	169	5.56504	168	5.53211	2	0.0658585	0	0
SRR13955554	ALS patient (FUS mutation\, II)	hiPSC-derived motor neurons	Day in Vitro 35	194	5.43279	194	5.43279	0	0	0	0
SRR13955555	ALS patient (FUS mutation\, II)	hiPSC-derived motor neurons	Day in Vitro 35	195	5.76263	168	4.96473	0	0	0	0
