## Supplemental Data 3 for "TOMM40-APOE chimera linking Alzheimer’s highest risk genes: a new pathway for mitochondria regulation and APOE4 pathogenesis"

### Sheet: Sheet1
Run	Sample ID	Group	Tissue	T1T2	RPMmin_T1T2	T6T7	RPMmin_T6T7	T9T10	RPMmin_T9T10	T9A2	RPMmin_T9A2	T9A3	RPMmin_T9A3	T9A2+T9A3 (RPM)	T9A2_3/T9T10 (RPM)
SRR1927019	1	c9ALS	Cerebellum	0	0	106	2.12042	83	1.66033	0	0	2	0.040008	0.040008	0.0240964
SRR1927020	1	c9ALS	Frontal Cortex	0	0	83	2.41041	101	2.93315	0	0	0	0	0	0
SRR1927021	2	c9ALS	Cerebellum	1	0.0261137	85	1.56827	67	1.23616	3	0.0553506	0	0	0.0553506	0.0447761
SRR1927022	2	c9ALS	Frontal Cortex	0	0	78	2.03687	97	2.53303	1	0.0261137	0	0	0.0261137	0.0103093
SRR1927027	6	c9ALS	Cerebellum	3	0.0702426	23	0.5816	25	0.632174	0	0	0	0	0	0
SRR1927028	6	c9ALS	Frontal Cortex	0	0	103	2.41166	134	3.1375	0	0	0	0	0	0
SRR1927033	7	c9ALS	Cerebellum	0	0	48	1.29639	36	0.972292	0	0	0	0	0	0
SRR1927034	7	c9ALS	Frontal Cortex	0	0	52	1.42482	45	1.23302	0	0	0	0	0	0
SRR1927023	34	c9ALS	Cerebellum	0	0	44	0.984416	42	0.93967	4	0.0894923	0	0	0.0894923	0.0952381
SRR1927024	34	c9ALS	Frontal Cortex	0	0	45	1.20105	48	1.28112	0	0	0	0	0	0
SRR1927025	57	c9ALS	Cerebellum	1	0.0260503	88	1.64679	42	0.785968	1	0.0187135	0	0	0.0187135	0.0238095
SRR1927026	57	c9ALS	Frontal Cortex	0	0	48	1.25041	60	1.56302	2	0.0521006	0	0	0.0521006	0.0333333
SRR1927029	62	c9ALS	Cerebellum	1	0.0192922	130	2.50798	115	2.2186	0	0	0	0	0	0
SRR1927030	62	c9ALS	Frontal Cortex	5	0.112471	148	3.32914	179	4.02646	0	0	0	0	0	0
SRR1927031	63	c9ALS	Cerebellum	0	0	130	2.63816	85	1.72495	0	0	0	0	0	0
SRR1927032	63	c9ALS	Frontal Cortex	0	0	155	3.32678	149	3.198	0	0	0	0	0	0
SRR1927035	11	sALS	Cerebellum	0	0	70	2.01824	52	1.49926	0	0	0	0	0	0
SRR1927036	11	sALS	Frontal Cortex	1	0.035877	76	2.72665	63	2.26025	0	0	0	0	0	0
SRR1927037	12	sALS	Cerebellum	0	0	93	2.64063	82	2.3283	0	0	0	0	0	0
SRR1927038	12	sALS	Frontal Cortex	0	0	76	2.43032	80	2.55823	0	0	0	0	0	0
SRR1927039	13	sALS	Cerebellum	6	0.0909097	101	2.06411	99	2.02324	0	0	0	0	0	0
SRR1927040	13	sALS	Frontal Cortex	1	0.0204367	197	2.98487	189	2.86366	1	0.0151516	0	0	0.0151516	0.00529101
SRR1927041	14	sALS	Cerebellum	0	0	55	1.89339	55	1.89339	0	0	0	0	0	0
SRR1927042	14	sALS	Frontal Cortex	0	0	69	2.07849	88	2.65082	0	0	0	0	0	0
SRR1927043	70	sALS	Cerebellum	1	0.0360158	83	2.04173	93	2.28772	2	0.0491983	0	0	0.0491983	0.0215054
SRR1927044	70	sALS	Frontal Cortex	0	0	99	3.56556	96	3.45752	0	0	0	0	0	0
SRR1927045	71	sALS	Cerebellum	0	0	81	1.88228	89	2.06818	3	0.0697141	1	0.023238	0.0929521	0.0449438
SRR1927046	71	sALS	Frontal Cortex	0	0	56	1.67182	80	2.38832	1	0.0298539	0	0	0.0298539	0.0125
SRR1927047	72	sALS	Cerebellum	1	0.0272358	60	1.87207	57	1.77847	1	0.0312011	2	0.0624023	0.0936034	0.0526316
SRR1927048	72	sALS	Frontal Cortex	0	0	103	2.80529	125	3.40448	1	0.0272358	0	0	0.0272358	0.008
SRR1927049	73	sALS	Cerebellum	0	0	49	1.44898	52	1.53769	0	0	1	0.029571	0.029571	0.0192308
SRR1927050	73	sALS	Frontal Cortex	0	0	39	1.44205	35	1.29415	0	0	0	0	0	0
SRR1927051	74	sALS	Cerebellum	0	0	116	2.29277	60	1.18592	0	0	0	0	0	0
SRR1927052	74	sALS	Frontal Cortex	0	0	66	2.12563	67	2.15784	0	0	0	0	0	0
SRR1927053	75	sALS	Cerebellum	0	0	63	1.64638	72	1.88158	0	0	0	0	0	0
SRR1927054	75	sALS	Frontal Cortex	0	0	82	2.47413	87	2.62499	1	0.0301723	0	0	0.0301723	0.0114943
SRR1927055	24	Non-neurological disease control (CTRL)	Cerebellum	2	0.0554361	59	1.05483	56	1.00119	0	0	0	0	0	0
SRR1927056	24	Non-neurological disease control (CTRL)	Frontal Cortex	0	0	70	1.94026	92	2.55006	0	0	0	0	0	0
SRR1927057	86	Non-neurological disease control (CTRL)	Cerebellum	0	0	131	2.76807	105	2.21868	1	0.0211303	0	0	0.0211303	0.00952381
SRR1927058	86	Non-neurological disease control (CTRL)	Frontal Cortex	0	0	118	3.45836	121	3.54628	0	0	0	0	0	0
SRR1927059	90	Non-neurological disease control (CTRL)	Cerebellum	0	0	132	2.80325	81	1.72018	0	0	0	0	0	0
SRR1927060	90	Non-neurological disease control (CTRL)	Frontal Cortex	0	0	90	2.75011	89	2.71956	0	0	0	0	0	0
SRR1927061	91	Non-neurological disease control (CTRL)	Cerebellum	0	0	129	2.29649	143	2.54572	0	0	0	0	0	0
SRR1927062	91	Non-neurological disease control (CTRL)	Frontal Cortex	1	0.0178022	74	2.63078	109	3.87506	0	0	0	0	0	0
SRR1927063	93	Non-neurological disease control (CTRL)	Cerebellum	1	0.0178347	97	1.72997	62	1.10575	2	0.0356695	0	0	0.0356695	0.0322581
SRR1927064	93	Non-neurological disease control (CTRL)	Frontal Cortex	2	0.0670254	73	2.44643	70	2.34589	0	0	0	0	0	0
SRR1927065	94	Non-neurological disease control (CTRL)	Cerebellum	1	0.0266335	111	2.0518	90	1.66363	0	0	0	0	0	0
SRR1927066	94	Non-neurological disease control (CTRL)	Frontal Cortex	0	0	89	2.37038	115	3.06285	0	0	0	0	0	0
SRR1927067	95	Non-neurological disease control (CTRL)	Cerebellum	0	0	107	2.54172	115	2.73175	2	0.0475088	0	0	0.0475088	0.0173913
SRR1927068	95	Non-neurological disease control (CTRL)	Frontal Cortex	0	0	95	2.10296	119	2.63423	0	0	0	0	0	0
SRR1927069	97	Non-neurological disease control (CTRL)	Cerebellum	1	0.0235836	57	1.13913	53	1.05919	0	0	0	0	0	0
SRR1927070	97	Non-neurological disease control (CTRL)	Frontal Cortex	1	0.0199847	96	2.26403	88	2.07536	0	0	0	0	0	0
SRR1927071	100	Non-neurological disease control (CTRL)	Frontal Cortex	1	0.0274824	68	1.8688	99	2.72076	0	0	0	0	0	0
