## Supplemental Data 4 for "TOMM40-APOE chimera linking Alzheimer’s highest risk genes: a new pathway for mitochondria regulation and APOE4 pathogenesis"

### Sheet: Sheet1
Run	GROUP	iPSc_clone	Patient_ID	source_name	total_brain_volume	ados_total_score_at_biopsy	T6T7	RPMmin_T6T7	T9T10	RPMmin_T9T10	T9A2	RPMmin_T9A2	T9A3	RPMmin_T9A3	Intergenic	RPMmin_Intergenic
SRR1950852	ASD	ABLE_3_6	ABLE	iPSCs	1271	16 (Pre-verbal/Single Words)	187	2.51971	167	2.25023	1	0.0134744	0	0	18307	246.676
SRR1950864	ASD	ARCH_1_6	ARCH	iPSCs	1257	18 (Pre-verbal/Single Words)	132	2.40529	184	3.35282	1	0.0182219	0	0	15128	275.66
SRR1950851	ASD	ABLE_3_12	ABLE	iPSCs	1271	16 (Pre-verbal/Single Words)	136	2.67458	112	2.2026	0	0	0	0	12052	237.015
SRR1950853	ASD	ABLE_3_8	ABLE	iPSCs	1271	16 (Pre-verbal/Single Words)	156	2.64806	140	2.37646	0	0	0	0	13227	224.525
SRR1950854	ASD	ACAI_3_2	ACAI	iPSCs	1458	13 (Fluent Speech - Child/Adolescent)	170	2.83645	174	2.90319	0	0	0	0	12967	216.354
SRR1950855	ASD	ACAI_1_1	ACAI	iPSCs	1458	13 (Fluent Speech - Child/Adolescent)	138	2.90804	128	2.69732	0	0	0	0	12093	254.833
SRR1950856	ASD	AERO_3_13	AERO	iPSCs	1338	20 (Fluent Speech - Child/Adolescent)	117	2.06798	101	1.78518	0	0	0	0	13414	237.093
SRR1950857	ASD	AHOY_5_4	AHOY	iPSCs	1374	20 (Fluent Speech - Adolescent/Adult)	189	2.74215	180	2.61157	0	0	0	0	17142	248.709
SRR1950858	ASD	AHOY_5_19	AHOY	iPSCs	1374	20 (Fluent Speech - Adolescent/Adult)	212	3.63753	137	2.35067	0	0	0	0	14111	242.119
SRR1950859	ASD	AHOY_5_13	AHOY	iPSCs	1374	20 (Fluent Speech - Adolescent/Adult)	107	2.35038	106	2.32842	0	0	0	0	10560	231.963
SRR1950860	ASD	APEX_5_4	APEX	iPSCs	1515	18 (Fluent Speech - Adolescent/Adult)	165	3.07753	169	3.15213	0	0	0	0	12423	231.71
SRR1950861	ASD	APEX_5_15	APEX	iPSCs	1515	18 (Fluent Speech - Adolescent/Adult)	87	2.18551	70	1.75846	0	0	0	0	10208	256.433
SRR1950862	ASD	AQUA_3_3	AQUA	iPSCs	1409	13 (Fluent Speech -Chld/Adolescent)	135	2.69301	111	2.21425	0	0	0	0	10668	212.807
SRR1950863	ASD	AQUA_3_9	AQUA	iPSCs	1409	13 (Fluent Speech -Chld/Adolescent)	177	2.54397	195	2.80268	0	0	0	0	16746	240.686
SRR1950865	ASD	ARCH_1_2	ARCH	iPSCs	1257	18 (Pre-verbal/Single Words)	180	2.88166	160	2.56147	0	0	0	0	15899	254.53
SRR1950866	ASD	AVID_5_20	AVID	iPSCs	1361	16 (Fluent Speech - Child/Adolescent)	117	2.38501	110	2.24232	0	0	0	0	10786	219.869
SRR1950867	ASD	AVID_5_5	AVID	iPSCs	1361	16 (Fluent Speech - Child/Adolescent)	144	2.55316	142	2.5177	0	0	0	0	13264	235.174
SRR1950821	ASD	ABLE_3_12	ABLE	iPSC-derived neural progenitors	1271	16 (Pre-verbal/Single Words)	122	1.86435	122	1.86435	0	0	0	0	13753	210.167
SRR1950822	ASD	ABLE_3_6	ABLE	iPSC-derived neural progenitors	1271	16 (Pre-verbal/Single Words)	107	1.61294	93	1.4019	0	0	0	0	16402	247.248
SRR1950823	ASD	ABLE_3_8	ABLE	iPSC-derived neural progenitors	1271	16 (Pre-verbal/Single Words)	145	2.26519	124	1.93713	0	0	0	0	13173	205.788
SRR1950824	ASD	ACAI_3_2	ACAI	iPSC-derived neural progenitors	1458	13 (Fluent Speech - Child/Adolescent)	76	1.32297	68	1.18371	0	0	0	0	14130	245.968
SRR1950825	ASD	ACAI_1_1	ACAI	iPSC-derived neural progenitors	1458	13 (Fluent Speech - Child/Adolescent)	90	1.41075	69	1.08157	0	0	0	0	17081	267.745
SRR1950826	ASD	AERO_3_6	AERO	iPSC-derived neural progenitors	1338	20 (Fluent Speech - Child/Adolescent)	76	1.43768	58	1.09718	0	0	0	0	13250	250.649
SRR1950827	ASD	AERO_3_7	AERO	iPSC-derived neural progenitors	1338	20 (Fluent Speech - Child/Adolescent)	91	1.89825	93	1.93997	0	0	0	0	9845	205.366
SRR1950828	ASD	AERO_3_14	AERO	iPSC-derived neural progenitors	1338	20 (Fluent Speech - Child/Adolescent)	130	2.87991	105	2.32608	0	0	0	0	9791	216.901
SRR1950829	ASD	AERO_3_13	AERO	iPSC-derived neural progenitors	1338	20 (Fluent Speech - Child/Adolescent)	131	2.18617	95	1.58539	0	0	0	0	12155	202.847
SRR1950830	ASD	AHOY_5_4	AHOY	iPSC-derived neural progenitors	1374	20 (Fluent Speech - Adolescent/Adult)	108	1.67692	148	2.298	0	0	0	0	14668	227.75
SRR1950831	ASD	AHOY_5_13	AHOY	iPSC-derived neural progenitors	1374	20 (Fluent Speech - Adolescent/Adult)	88	1.5065	64	1.09564	0	0	0	0	15250	261.07
SRR1950832	ASD	AHOY_5_19	AHOY	iPSC-derived neural progenitors	1374	20 (Fluent Speech - Adolescent/Adult)	130	1.66834	116	1.48867	0	0	0	0	19254	247.094
SRR1950833	ASD	APEX_5_4	APEX	iPSC-derived neural progenitors	1515	18 (Fluent Speech - Adolescent/Adult)	166	2.4876	148	2.21786	0	0	0	0	14313	214.488
SRR1950834	ASD	AQUA_3_3	AQUA	iPSC-derived neural progenitors	1409	13 (Fluent Speech -Chld/Adolescent)	116	1.84281	102	1.6204	0	0	0	0	12762	202.741
SRR1950835	ASD	AQUA_3_9	AQUA	iPSC-derived neural progenitors	1409	13 (Fluent Speech -Chld/Adolescent)	38	1.86827	29	1.42578	0	0	0	0	4872	239.531
SRR1950836	ASD	ARCH_1_6	ARCH	iPSC-derived neural progenitors	1257	18 (Pre-verbal/Single Words)	79	1.2386	49	0.768247	0	0	0	0	14913	233.814
SRR1950837	ASD	ARCH_1_2	ARCH	iPSC-derived neural progenitors	1257	18 (Pre-verbal/Single Words)	89	1.55069	85	1.481	0	0	0	0	13887	241.96
SRR1950838	ASD	ARCH_1_1	ARCH	iPSC-derived neural progenitors	1257	18 (Pre-verbal/Single Words)	100	1.54762	73	1.12976	0	0	0	0	12131	187.742
SRR1950839	ASD	ARCH_1_2	ARCH	iPSC-derived neural progenitors	1257	18 (Pre-verbal/Single Words)	124	1.69587	141	1.92836	0	0	0	0	18098	247.514
SRR1950840	ASD	AVID_5_5	AVID	iPSC-derived neural progenitors	1361	16 (Fluent Speech - Child/Adolescent)	109	1.67705	143	2.20017	0	0	0	0	14716	226.417
SRR1950841	ASD	AVID_5_20	AVID	iPSC-derived neural progenitors	1361	16 (Fluent Speech - Child/Adolescent)	73	2.61617	45	1.61271	0	0	0	0	7152	256.313
SRR1950805	ASD	APEX_5_4	APEX	iPSC-derived neurons	1515	18 (Fluent Speech - Adolescent/Adult)	67	0.976446	18	0.262329	10	0.145738	0	0	20727	302.072
SRR1950812	ASD	AVID_5_20	AVID	iPSC-derived neurons	1361	16 (Fluent Speech - Child/Adolescent)	88	1.41512	31	0.498507	7	0.112566	0	0	21060	338.663
SRR1950802	ASD	AHOY_5_13	AHOY	iPSC-derived neurons	1374	20 (Fluent Speech - Adolescent/Adult)	59	0.919757	38	0.592386	5	0.0779455	1	0.0155891	19990	311.626
SRR1950811	ASD	AVID_5_5	AVID	iPSC-derived neurons	1361	16 (Fluent Speech - Child/Adolescent)	54	0.814536	25	0.3771	5	0.07542	0	0	20671	311.801
SRR1950806	ASD	AQUA_3_3	AQUA	iPSC-derived neurons	1409	13 (Fluent Speech -Chld/Adolescent)	60	0.872002	28	0.406934	2	0.0290667	0	0	23999	348.786
SRR1950807	ASD	AQUA_3_9	AQUA	iPSC-derived neurons	1409	13 (Fluent Speech -Chld/Adolescent)	34	0.657315	35	0.676648	2	0.0386656	0	0	14836	286.821
SRR1950797	ASD	ABLE_3_6	ABLE	iPSC-derived neurons	1271	16 (Pre-verbal/Single Words)	60	0.852303	51	0.724458	1	0.0142051	0	0	17706	251.515
SRR1950800	ASD	AERO_3_6	AERO	iPSC-derived neurons	1338	20 (Fluent Speech - Child/Adolescent)	47	0.732832	52	0.810793	1	0.0155922	0	0	18283	285.072
SRR1950798	ASD	ABLE_3_12	ABLE	iPSC-derived neurons	1271	16 (Pre-verbal/Single Words)	73	1.51659	71	1.47504	0	0	1	0.0207753	14172	294.427
SRR1950801	ASD	AERO_3_7	AERO	iPSC-derived neurons	1338	20 (Fluent Speech - Child/Adolescent)	46	0.571196	48	0.596031	0	0	1	0.0124173	20395	253.251
SRR1950796	ASD	ABLE_3_8	ABLE	iPSC-derived neurons	1271	16 (Pre-verbal/Single Words)	71	1.32032	56	1.04138	0	0	0	0	13895	258.392
SRR1950799	ASD	ACAI_1_1	ACAI	iPSC-derived neurons	1458	13 (Fluent Speech - Child/Adolescent)	37	0.568853	28	0.430483	0	0	0	0	15054	231.446
SRR1950803	ASD	AHOY_5_4	AHOY	iPSC-derived neurons	1374	20 (Fluent Speech - Adolescent/Adult)	24	0.79466	18	0.595995	0	0	0	0	8471	280.482
SRR1950804	ASD	AHOY_5_19	AHOY	iPSC-derived neurons	1374	20 (Fluent Speech - Adolescent/Adult)	41	0.704559	46	0.790481	0	0	0	0	11925	204.924
SRR1950808	ASD	ARCH_1_6	ARCH	iPSC-derived neurons	1257	18 (Pre-verbal/Single Words)	39	0.849334	13	0.283111	0	0	0	0	11118	242.126
SRR1950809	ASD	ARCH_1_1	ARCH	iPSC-derived neurons	1257	18 (Pre-verbal/Single Words)	48	0.837311	38	0.662871	0	0	0	0	12419	216.637
SRR1950810	ASD	ARCH_1_2	ARCH	iPSC-derived neurons	1257	18 (Pre-verbal/Single Words)	47	0.71399	47	0.71399	0	0	0	0	15128	229.813
SRR1950878	CONTROL	COVE_3_1	COVE	iPSCs	1225		136	2.1603	131	2.08088	1	0.0158846	0	0	15751	250.198
SRR1950868	CONTROL	CAPE_1_8	CAPE	iPSCs			165	2.43112	174	2.56372	0	0	0	0	12855	189.406
SRR1950869	CONTROL	CENT_3_3	CENT	iPSCs	1389		138	2.2578	161	2.63411	0	0	0	0	14139	231.327
SRR1950870	CONTROL	CENT_3_6	CENT	iPSCs	1389		161	2.86183	151	2.68408	0	0	0	0	14845	263.875
SRR1950871	CONTROL	CHAP_1_2	CHAP	iPSCs	1184		134	2.10976	134	2.10976	0	0	0	0	14979	235.836
SRR1950872	CONTROL	CHAP_1_5	CHAP	iPSCs	1184		107	2.5155	84	1.97479	0	0	0	0	10721	252.044
SRR1950873	CONTROL	CLAY_1_2	CLAY	iPSCs	1182		161	2.27377	153	2.16079	0	0	0	0	15654	221.079
SRR1950874	CONTROL	CLUE_4_7	CLUE	iPSCs	1206		120	2.65854	100	2.21545	0	0	0	0	11563	256.173
SRR1950875	CONTROL	CLUE_4_12	CLUE	iPSCs	1206		195	3.00743	177	2.72982	0	0	0	0	16570	255.554
SRR1950876	CONTROL	COVE_3_6	COVE	iPSCs	1225		141	2.01968	147	2.10562	0	0	0	0	16047	229.856
SRR1950877	CONTROL	COVE_3_7	COVE	iPSCs	1225		148	2.63505	155	2.75968	0	0	0	0	12795	227.807
SRR1950842	CONTROL	CAPE_1_8	CAPE	iPSC-derived neural progenitors			38	0.761474	46	0.921784	0	0	0	0	14276	286.074
SRR1950843	CONTROL	CENT_3_3	CENT	iPSC-derived neural progenitors	1389		99	1.36702	80	1.10466	0	0	0	0	21091	291.23
SRR1950844	CONTROL	CENT_3_6	CENT	iPSC-derived neural progenitors	1389		147	2.0937	177	2.52099	0	0	0	0	14900	212.219
SRR1950845	CONTROL	CHAP_1_2	CHAP	iPSC-derived neural progenitors	1184		80	1.3345	86	1.43459	0	0	0	0	12142	202.544
SRR1950846	CONTROL	CHAP_1_5	CHAP	iPSC-derived neural progenitors	1184		116	1.87323	86	1.38877	0	0	0	0	10955	176.907
SRR1950847	CONTROL	CLAY_1_2	CLAY	iPSC-derived neural progenitors	1182		67	0.989432	74	1.09281	0	0	0	0	17214	254.21
SRR1950848	CONTROL	CLAY_1_1	CLAY	iPSC-derived neural progenitors	1182		92	1.4857	74	1.19502	0	0	0	0	14080	227.377
SRR1950849	CONTROL	CLUE_4_7	CLUE	iPSC-derived neural progenitors	1206		87	1.40757	92	1.48847	0	0	0	0	13522	218.773
SRR1950850	CONTROL	COVE_3_1	COVE	iPSC-derived neural progenitors	1225		103	1.55989	132	1.99909	0	0	0	0	15286	231.501
SRR1950814	CONTROL	CENT_3_6	CENT	iPSC-derived neurons	1389		40	0.664099	29	0.481472	2	0.033205	0	0	16328	271.085
SRR1950818	CONTROL	CLUE_4_7	CLUE	iPSC-derived neurons	1206		95	1.18237	48	0.597406	1	0.012446	0	0	21026	261.689
SRR1950819	CONTROL	COVE_3_7	COVE	iPSC-derived neurons	1225		33	0.59959	19	0.345218	1	0.0181694	0	0	15059	273.613
SRR1950813	CONTROL	CENT_3_3	CENT	iPSC-derived neurons	1389		42	0.792537	37	0.698187	0	0	0	0	14756	278.445
SRR1950815	CONTROL	CHAP_1_2	CHAP	iPSC-derived neurons	1184		39	0.554578	41	0.583018	0	0	0	0	18402	261.676
SRR1950816	CONTROL	CHAP_1_5	CHAP	iPSC-derived neurons	1184		36	0.536049	27	0.402037	0	0	0	0	16117	239.986
SRR1950817	CONTROL	CLAY_1_2	CLAY	iPSC-derived neurons	1182		28	0.51777	26	0.480787	0	0	0	0	14324	264.876
SRR1950820	CONTROL	COVE_3_1	COVE	iPSC-derived neurons	1225		53	1.01684	34	0.652315	0	0	0	0	15784	302.828
