## Supplemental Data 5 for "TOMM40-APOE chimera linking Alzheimer’s highest risk genes: a new pathway for mitochondria regulation and APOE4 pathogenesis"

### Sheet: Sheet1
Run	Source	Compartment	Disease state	Hypoxia	T6T7	RPMmin_T6T7	T9T10	RPMmin_T9T10	T9A2	RPMmin_T9A2
SRR11420422	iPS-derived motor neurons	soma	unaffected	hypoxia	63	3.75476	37	2.20518	4	0.238398
SRR11420421	iPS-derived motor neurons	soma	unaffected	hypoxia	101	4.18845	50	2.07349	0	0
SRR11420418	iPS-derived motor neurons	soma	unaffected	normoxia	90	4.45062	65	3.21434	3	0.148354
SRR11420417	iPS-derived motor neurons	soma	unaffected	normoxia	87	4.33385	55	2.73979	0	0
SRR11420424	iPS-derived motor neurons	neurite	unaffected	hypoxia	70	3.42366	58	2.83674	4	0.195638
SRR11420423	iPS-derived motor neurons	neurite	unaffected	hypoxia	95	4.34428	60	2.74376	0	0
SRR11420419	iPS-derived motor neurons	neurite	unaffected	normoxia	59	2.76367	47	2.20157	0	0
SRR11420420	iPS-derived motor neurons	neurite	unaffected	normoxia	78	4.12326	49	2.59025	0	0
SRR11420433	iPS-derived motor neurons	soma	T1D	hypoxia	168	6.49362	57	2.20319	5	0.193263
SRR11420434	iPS-derived motor neurons	soma	T1D	hypoxia	148	5.64043	45	1.715	5	0.190555
SRR11420435	iPS-derived motor neurons	soma	T1D	hypoxia	58	2.81949	26	1.26391	2	0.0972238
SRR11420425	iPS-derived motor neurons	soma	T1D	normoxia	122	4.15597	56	1.90766	9	0.306588
SRR11420426	iPS-derived motor neurons	soma	T1D	normoxia	111	3.73943	75	2.52664	4	0.134754
SRR11420428	iPS-derived motor neurons	soma	T1D	normoxia	105	4.85739	77	3.56209	0	0
SRR11420427	iPS-derived motor neurons	soma	T1D	normoxia	37	1.23628	16	0.534609	0	0
SRR11420438	iPS-derived motor neurons	neurite	T1D	hypoxia	60	2.39765	51	2.038	4	0.159843
SRR11420436	iPS-derived motor neurons	neurite	T1D	hypoxia	182	5.51627	124	3.75833	3	0.0909274
SRR11420437	iPS-derived motor neurons	neurite	T1D	hypoxia	149	6.16675	96	3.97321	2	0.0827752
SRR11420430	iPS-derived motor neurons	neurite	T1D	normoxia	70	2.71924	43	1.67039	3	0.116539
SRR11420431	iPS-derived motor neurons	neurite	T1D	normoxia	73	2.29273	44	1.38192	3	0.0942216
SRR11420429	iPS-derived motor neurons	neurite	T1D	normoxia	79	2.15391	56	1.52682	2	0.0545293
SRR11420432	iPS-derived motor neurons	neurite	T1D	normoxia	66	3.51016	26	1.38279	0	0
SRR9736789	hPSC-derived human motor neuron	soma		hypoxia	156	4.96109	73	2.32153	14	0.445226
SRR9736790	hPSC-derived human motor neuron	soma		hypoxia	131	4.30877	55	1.80903	4	0.131566
SRR9736788	hPSC-derived human motor neuron	soma		hypoxia	172	5.01446	83	2.41977	2	0.0583076
SRR9736782	hPSC-derived human motor neuron	soma		normoxia	104	4.00215	44	1.69322	0	0
SRR9736784	hPSC-derived human motor neuron	soma		normoxia	63	2.85788	33	1.49699	0	0
SRR9736783	hPSC-derived human motor neuron	soma		normoxia	87	3.38133	28	1.08824	0	0
SRR9736792	hPSC-derived human motor neuron	neurite		hypoxia	213	6.65928	92	2.87631	3	0.0937927
SRR9736791	hPSC-derived human motor neuron	neurite		hypoxia	173	4.53911	102	2.67624	1	0.0262376
SRR9736787	hPSC-derived human motor neuron	neurite		normoxia	55	2.07778	28	1.05778	0	0
SRR9736785	hPSC-derived human motor neuron	neurite		normoxia	101	3.20679	36	1.14301	0	0
SRR9736786	hPSC-derived human motor neuron	neurite		normoxia	43	1.7265	21	0.843174	0	0
SRR9736793	hPSC-derived human motor neuron	neurite		hypoxia	202	5.6321	120	3.3458	2	0.0557633
