## Supplemental Data 6 for "TOMM40-APOE chimera linking Alzheimer’s highest risk genes: a new pathway for mitochondria regulation and APOE4 pathogenesis"

### Sheet: Sheet1
Run	Treatment	hours_infected	T6T7	RPMmin_T6T7	T9T10	RPMmin_T9T10	T9A2	RPMmin_T9A2	T9A3	RPMmin_T9A3
SRR10754108	CTRL mock infection		181	12.2654	183	12.4009	0	0	1	0.0677647
SRR10754109	CTRL mock infection		200	13.5258	193	13.0524	0	0	0	0
SRR10754110	CTRL mock infection		203	13.3238	193	12.6675	0	0	0	0
SRR10754111	CTRL mock infection		294	13.1883	276	12.3808	0	0	0	0
SRR10754112	CTRL mock infection		256	11.4841	291	13.0542	0	0	0	0
SRR10754113	CTRL mock infection		321	13.9432	282	12.2492	1	0.0434368	0	0
SRR10754114	CTRL mock infection		223	12.8167	217	12.4719	0	0	0	0
SRR10754115	CTRL mock infection		224	12.8784	210	12.0735	1	0.0574928	0	0
SRR10754116	CTRL mock infection		217	12.0978	259	14.4394	0	0	1	0.0557504
SRR10754126	Infected	12	33	2.25599	27	1.84581	3	0.20509	0	0
SRR10754127	Infected	12	33	2.26737	34	2.33608	1	0.0687083	2	0.137417
SRR10754128	Infected	12	43	2.86584	28	1.86613	2	0.133295	1	0.0666474
SRR10754129	Infected	12	36	2.07663	40	2.30737	1	0.0576843	2	0.115369
SRR10754130	Infected	12	41	2.36558	36	2.07709	1	0.057697	0	0
SRR10754131	Infected	12	53	2.97417	44	2.46913	1	0.0561165	1	0.0561165
SRR10754132	Infected	12	35	2.47853	26	1.84119	0	0	1	0.0708151
SRR10754133	Infected	12	40	2.83193	35	2.47794	1	0.0707982	0	0
SRR10754134	Infected	12	34	2.34112	42	2.89197	3	0.206569	0	0
