## Supplemental Data 7 for "TOMM40-APOE chimera linking Alzheimer’s highest risk genes: a new pathway for mitochondria regulation and APOE4 pathogenesis"

### Sheet: Sheet1
Run	Age	Sex	Genotype	Tissue	Technical_replicate	Cell_line	T6T7	RPMmin_T6T7	T9T10	RPMmin_T9T10	T9A2	RPMmin_T9A2	T9A3	RPMmin_T9A3
SRR14131453	2mo	Female	V337V	iPSC-derived cerebral organoid	1	GIH-6-C1-{delta}1E11	193	7.04383	194	7.08033	2	0.0729931	0	0
SRR14131454	2mo	Female	V337V	iPSC-derived cerebral organoid	2	GIH-6-C1-{delta}1E11	170	6.4159	156	5.88753	0	0	0	0
SRR14131455	2mo	Female	V337V	iPSC-derived cerebral organoid	3	GIH-6-C1-{delta}1E11	147	5.57352	147	5.57352	1	0.0379151	0	0
SRR14131456	2mo	Female	V337V	iPSC-derived cerebral organoid	4	GIH-6-C1-{delta}1E11	124	5.75602	88	4.08492	0	0	0	0
SRR14131581	2mo	Female	V337V	iPSC-derived cerebral organoid	1	GIH-7-C2-{delta}2B12	304	10.3253	175	5.94385	49	1.66428	4	0.13586
SRR14131582	2mo	Female	V337V	iPSC-derived cerebral organoid	2	GIH-7-C2-{delta}2B12	252	8.39358	149	4.96287	23	0.76608	4	0.133231
SRR14131583	2mo	Female	V337V	iPSC-derived cerebral organoid	3	GIH-7-C2-{delta}2B12	224	6.04221	152	4.10007	16	0.431586	0	0
SRR14131584	2mo	Female	V337V	iPSC-derived cerebral organoid	4	GIH-7-C2-{delta}2B12	177	6.048	121	4.13451	20	0.68339	0	0
SRR14131617	2mo	Female	V337V	iPSC-derived cerebral organoid	1	GIH-7-C2-{delta}2F02	327	8.92325	195	5.32121	62	1.69187	8	0.218306
SRR14131618	2mo	Female	V337V	iPSC-derived cerebral organoid	2	GIH-7-C2-{delta}2F02	313	8.55188	167	4.56282	90	2.45901	7	0.191256
SRR14131619	2mo	Female	V337V	iPSC-derived cerebral organoid	3	GIH-7-C2-{delta}2F02	246	6.82431	172	4.77147	23	0.638046	1	0.0277411
SRR14131620	2mo	Female	V337V	iPSC-derived cerebral organoid	4	GIH-7-C2-{delta}2F02	271	8.79206	190	6.16417	36	1.16795	4	0.129772
SRR14131497	2mo	Female	V337V	iPSC-derived cerebral organoid	1	ND32951A.15{delta}1B06	261	6.93234	227	6.02928	3	0.0796821	0	0
SRR14131498	2mo	Female	V337V	iPSC-derived cerebral organoid	2	ND32951A.15{delta}1B06	191	6.58182	186	6.40952	0	0	0	0
SRR14131499	2mo	Female	V337V	iPSC-derived cerebral organoid	3	ND32951A.15{delta}1B06	200	5.57148	174	4.84719	1	0.0278574	0	0
SRR14131500	2mo	Female	V337V	iPSC-derived cerebral organoid	4	ND32951A.15{delta}1B06	138	5.63434	164	6.69589	2	0.0816571	0	0
