## Supplemental Data 8 for "TOMM40-APOE chimera linking Alzheimer’s highest risk genes: a new pathway for mitochondria regulation and APOE4 pathogenesis"

### Sheet: Sheet1
Run	Tissue	Cell line	hsv-1_infection_status	Sampling_timepoint	T6T7	RPMmin_T6T7	T9T10	RPMmin_T9T10	T9A2	RPMmin_T9A2	T9A3	RPMmin_T9A3
SRR13316184	Brain organoid	iPSC-2 line (Thermo Fisher A18945)	yes	6dpi	96	3.36473	44	1.54217	1	0.0350493	0	0
SRR13316185	Brain organoid	iPSC-2 line (Thermo Fisher A18945)	yes	6dpi	96	2.78589	70	2.03138	6	0.174118	2	0.0580393
SRR13316186	Brain organoid	iPSC-2 line (Thermo Fisher A18945)	no	NA	73	2.34233	51	1.63643	2	0.0641735	0	0
SRR13316187	Brain organoid	iPSC-2 line (Thermo Fisher A18945)	no	NA	74	2.15283	37	1.07642	2	0.0581847	0	0
