## Supplemental Data 9 for "TOMM40-APOE chimera linking Alzheimer’s highest risk genes: a new pathway for mitochondria regulation and APOE4 pathogenesis"

### Sheet: Significant enriched proteins
Data S9 List of protein IDs that siginificantly enriched(|log2FC|>1, -log10Pvalue>1.3) in Hela cells expressing APOE3, APOE4, TOMM40, T9A2-APOE3 and T9A2-APOE4. STRINGdb highest confidence predicted functional partners are listed following at the bottom.
APOE3 IP-MS Enrichment								APOE4 IP-MS Enrichment								TOMM40 IP-MS Enrichment								T9A2-APOE3 IP-MS Enrichment							T9A2-APOE4 IP-MS Enrichment
Protein IDs	Majority protein IDs	Protein names	Gene names	APOE3 vs Ctrl_Log10Pvalue	APOE3 vs Ctrl_log2FC			Protein IDs	Majority protein IDs	Protein names	Gene names	APOE4 vs Ctrl_Log10Pvalue	APOE4 vs Ctrl_log2FC			Protein IDs	Majority protein IDs	Protein names	Gene names	TOMM40 vs Ctrl_Log10Pvalue	TOMM40 vs Ctrl_log2FC			Protein IDs	Majority protein IDs	Protein names	Gene names	T92-APOE3 vs Ctrl_Log10Pvalue	T9A2-APOE3 vs Ctrl_log2FC		Protein IDs	Majority protein IDs	Protein names	Gene names	T9A2-APOE4 vs Ctrl_Log10Pvalue	T9A2-APOE4 vs Ctrl_log2FC
P02649;H0Y7L5;E9PEV4;E7ERP7	P02649;H0Y7L5;E9PEV4;E7ERP7	Apolipoprotein E	APOE	3.73104	9.30618			Q9Y277;Q9Y277-2;E5RJN6;E5RHZ6;E5RFP6;E5RHE1;E5RK27;E5RFL1	Q9Y277;Q9Y277-2;E5RJN6;E5RHZ6;E5RFP6	Voltage-dependent anion-selective channel protein 3	VDAC3	1.53927	8.81918			O96008;O96008-2;K7EJ57;K7EKG4	O96008;O96008-2;K7EJ57	Mitochondrial import receptor subunit TOM40 homolog	TOMM40	2.80019	10.7355			D6RGG3;Q99715-4;Q99715;Q99715-2;H0Y4P7;H0Y5N9;H0Y991	D6RGG3;Q99715-4;Q99715;Q99715-2	Collagen alpha-1(XII) chain	COL12A1	2.04208	5.65538		A2NJV5;A0A0A0MRZ7;A0A075B6S2;A0A075B6S6;A0A075B6P5;A0A087WW87;P06310;P01615;P01614	A2NJV5;A0A0A0MRZ7;A0A075B6S2;A0A075B6S6;A0A075B6P5;A0A087WW87;P06310;P01615;P01614	Ig kappa chain V-II region RPMI 6410;Ig kappa chain V-II region FR;Ig kappa chain V-II region Cum	IGKV A18;IGKV2D-26;IGKV2D-29;IGKV2D-30;IGKV2D-28;IGKV2-40	1.65608	7.32196
P21796	P21796	Voltage-dependent anion-selective channel protein 1	VDAC1	2.75706	5.31075			P02649;H0Y7L5;E9PEV4;E7ERP7	P02649;H0Y7L5;E9PEV4;E7ERP7	Apolipoprotein E	APOE	5.32132	8.80097			H0Y9Y2;Q8NFC6	H0Y9Y2;Q8NFC6	Biorientation of chromosomes in cell division protein 1-like 1	BOD1L1	2.63993	5.56971			P07996;P07996-2;P_Q28194;CON__tr|P_Q28194|Q28194_BOVIN;A8MZG1;A0A7I2YQ86;A0A7I2V585;A0A7I2YQT6;A0A3B3ITK0;P35442	P07996;P07996-2	Thrombospondin-1	THBS1	1.61848	4.95204		P02649;H0Y7L5;E9PEV4;E7ERP7	P02649;H0Y7L5;E9PEV4;E7ERP7	Apolipoprotein E	APOE	5.3619	6.86727
Q6AZY7-2;Q6AZY7	Q6AZY7-2;Q6AZY7	Scavenger receptor class A member 3	SCARA3	3.53316	5.1793			A2NJV5;A0A0A0MRZ7;A0A075B6S2;A0A075B6S6;A0A075B6P5;A0A087WW87;P06310;P01615;P01614	A2NJV5;A0A0A0MRZ7;A0A075B6S2;A0A075B6S6;A0A075B6P5;A0A087WW87;P06310;P01615;P01614	Ig kappa chain V-II region RPMI 6410;Ig kappa chain V-II region FR;Ig kappa chain V-II region Cum	IGKV A18;IGKV2D-26;IGKV2D-29;IGKV2D-30;IGKV2D-28;IGKV2-40	1.82719	7.31034			A0A2R8Y5N1;O60610-2;O60610-3;O60610;B4E2I7;A0A2R8YEF8	A0A2R8Y5N1;O60610-2;O60610-3;O60610	Protein diaphanous homolog 1	DIAPH1	2.27642	5.39284			P02649;H0Y7L5;E9PEV4;E7ERP7	P02649;H0Y7L5;E9PEV4;E7ERP7	Apolipoprotein E	APOE	2.74395	4.77172		O96008;O96008-2;K7EJ57;K7EKG4	O96008;O96008-2;K7EJ57	Mitochondrial import receptor subunit TOM40 homolog	TOMM40	2.38124	6.84883
P45880;A0A0A0MR02;P45880-2;P45880-1;Q5JSD2;Q5JSD1;A2A3S1	P45880;A0A0A0MR02;P45880-2;P45880-1;Q5JSD2;Q5JSD1	Voltage-dependent anion-selective channel protein 2	VDAC2	2.07041	4.17354			P21796	P21796	Voltage-dependent anion-selective channel protein 1	VDAC1	2.84156	7.18483			A0A994J483;Q7Z6Z7-2;Q7Z6Z7-3;Q7Z6Z7;A0A087X1S3;A0A994J6V7;H0Y659	A0A994J483;Q7Z6Z7-2;Q7Z6Z7-3;Q7Z6Z7	E3 ubiquitin-protein ligase HUWE1	HUWE1	1.39727	4.95324			O96008;O96008-2;K7EJ57;K7EKG4	O96008;O96008-2;K7EJ57	Mitochondrial import receptor subunit TOM40 homolog	TOMM40	1.89761	4.03407		C9JR56;Q9UPW6;A0A8V8TPF3;Q9UPW6-2;Q01826;Q01826-2	C9JR56;Q9UPW6;A0A8V8TPF3;Q9UPW6-2	DNA-binding protein SATB;DNA-binding protein SATB2	SATB2	1.98207	5.64721
A2NJV5;A0A0A0MRZ7;A0A075B6S2;A0A075B6S6;A0A075B6P5;A0A087WW87;P06310;P01615;P01614	A2NJV5;A0A0A0MRZ7;A0A075B6S2;A0A075B6S6;A0A075B6P5;A0A087WW87;P06310;P01615;P01614	Ig kappa chain V-II region RPMI 6410;Ig kappa chain V-II region FR;Ig kappa chain V-II region Cum	IGKV A18;IGKV2D-26;IGKV2D-29;IGKV2D-30;IGKV2D-28;IGKV2-40	2.26926	4.15413			O94972-3;O94972;O94972-2;J3KT90;J3QRK3;J3QSH5	O94972-3;O94972;O94972-2	E3 ubiquitin-protein ligase TRIM37	TRIM37	1.99346	5.82759			A0A8I5KX72;O15226;O15226-2	A0A8I5KX72;O15226;O15226-2	NF-kappa-B-repressing factor	NKRF	1.91038	4.95086			P35052;H7C410;H7C024;P35052-2;H7BZE9;C9J4Y6;H7BZL4	P35052;H7C410;H7C024;P35052-2	Glypican-1;Secreted glypican-1	GPC1	1.56908	2.92209		O95816;O95816-2	O95816;O95816-2	BAG family molecular chaperone regulator 2	BAG2	2.70536	4.89166
Q07021;I3L3Q7;I3L3B0	Q07021;I3L3Q7;I3L3B0	Complement component 1 Q subcomponent-binding protein, mitochondrial	C1QBP	2.23477	3.79934			D6RGG3;Q99715-4;Q99715;Q99715-2;H0Y4P7;H0Y5N9;H0Y991	D6RGG3;Q99715-4;Q99715;Q99715-2	Collagen alpha-1(XII) chain	COL12A1	1.73196	5.62722			A0A2R8YE78;A0A2R8YDM2;C9JMB8;O60313;O60313-2;A0A2R8Y3X5;E5KLJ9;O60313-13;O60313-9;O60313-11;O60313-10;A0A2R8YFD1;A0A2R8YGE5;A0A2R8YD53;A0A2R8Y4Q3;H7C141;A0A2R8Y4G4;A0A2R8YE54;C9JY58;H7C3G2;A0A2R8Y5G3	A0A2R8YE78;A0A2R8YDM2;C9JMB8;O60313;O60313-2;A0A2R8Y3X5;E5KLJ9;O60313-13;O60313-9;O60313-11;O60313-10;A0A2R8YFD1;A0A2R8YGE5	Dynamin-like 120 kDa protein, mitochondrial;Dynamin-like 120 kDa protein, form S1	OPA1	2.37326	4.86004			A2NJV5;A0A0A0MRZ7;A0A075B6S2;A0A075B6S6;A0A075B6P5;A0A087WW87;P06310;P01615;P01614	A2NJV5;A0A0A0MRZ7;A0A075B6S2;A0A075B6S6;A0A075B6P5;A0A087WW87;P06310;P01615;P01614	Ig kappa chain V-II region RPMI 6410;Ig kappa chain V-II region FR;Ig kappa chain V-II region Cum	IGKV A18;IGKV2D-26;IGKV2D-29;IGKV2D-30;IGKV2D-28;IGKV2-40	2.04761	2.45863		Q9ULV0;A0A8V8TM52;A0A0A0MR36;Q9ULV0-2;A0A8V8TKV2;Q9ULV0-3;K7EPI3;A0A8I5KYM3;G3V394;A0A8I5KTF1;A0A8J8YWI7;F8WE88;Q9NQX4;Q9Y4I1-2;Q9Y4I1;Q9Y4I1-3;H0YM93;A0A8I5KXS5;A0A8I5KVK9;A0A8I5KQ70;H0YMK3;A0A8I5KRS2;A0A8I5QJA8;A0A8I5KX10;A0A8I5KV14;A0A8I5QJE6;A0A8I5KUG0;A0A8I5KYS5;A0A8I5KRA4;Q9NQX4-2	Q9ULV0;A0A8V8TM52;A0A0A0MR36;Q9ULV0-2	Unconventional myosin-Vb	MYO5B	1.63907	4.29721
Q9ULG6-4;Q9ULG6-2;Q9ULG6;Q9ULG6-5	Q9ULG6-4;Q9ULG6-2;Q9ULG6;Q9ULG6-5	Cell cycle progression protein 1	CCPG1	2.08795	3.73259			P45880;A0A0A0MR02;P45880-2;P45880-1;Q5JSD2;Q5JSD1;A2A3S1	P45880;A0A0A0MR02;P45880-2;P45880-1;Q5JSD2;Q5JSD1	Voltage-dependent anion-selective channel protein 2	VDAC2	2.21607	5.56124			Q15773;F5H0Y3;F5H7L5;F5H800	Q15773	Myeloid leukemia factor 2	MLF2	1.95328	4.82034			H7BXY5;Q0ZGT2-4;Q0ZGT2-2;Q0ZGT2;Q0ZGT2-3;E7ETM8;E7EUA0	H7BXY5;Q0ZGT2-4;Q0ZGT2-2;Q0ZGT2;Q0ZGT2-3	Nexilin	NEXN	1.84049	2.27133		D6RGG3;Q99715-4;Q99715;Q99715-2;H0Y4P7;H0Y5N9;H0Y991	D6RGG3;Q99715-4;Q99715;Q99715-2	Collagen alpha-1(XII) chain	COL12A1	1.797	4.1116
O15144;G5E9S7;C9JTV5;G5E9J0	O15144;G5E9S7;C9JTV5;G5E9J0	Actin-related protein 2/3 complex subunit 2	ARPC2	1.44399	3.4208			Q9Y6H1;Q5T1J5	Q9Y6H1;Q5T1J5	Coiled-coil-helix-coiled-coil-helix domain-containing protein 2;Putative coiled-coil-helix-coiled-coil-helix domain-containing protein CHCHD2P9, mitochondrial	CHCHD2;CHCHD2P9	1.38771	5.53289			D6RGG3;Q99715-4;Q99715;Q99715-2;H0Y4P7;H0Y5N9;H0Y991	D6RGG3;Q99715-4;Q99715;Q99715-2	Collagen alpha-1(XII) chain	COL12A1	1.8673	4.42591			P58107;A0A075B730	P58107;A0A075B730	Epiplakin	EPPK1	2.17442	2.16521		P07996;P07996-2;P_Q28194;CON__tr|P_Q28194|Q28194_BOVIN;A8MZG1;A0A7I2YQ86;A0A7I2V585;A0A7I2YQT6;A0A3B3ITK0;P35442	P07996;P07996-2	Thrombospondin-1	THBS1	1.37476	3.93851
P35052;H7C410;H7C024;P35052-2;H7BZE9;C9J4Y6;H7BZL4	P35052;H7C410;H7C024;P35052-2	Glypican-1;Secreted glypican-1	GPC1	1.64143	3.03631			Q07021;I3L3Q7;I3L3B0	Q07021;I3L3Q7;I3L3B0	Complement component 1 Q subcomponent-binding protein, mitochondrial	C1QBP	2.17994	5.25881			E7EX90;A0A7P0Z4C3;A0A804CDA6;Q14203-3;Q14203-4;Q14203-6;Q14203;Q14203-5;Q14203-2;Q6AWB1;E7EWF7;C9JJD0;C9JKG6;E9PCY0;C9J1B7;C9JZA4;C9JTE5;C9JJN7	E7EX90;A0A7P0Z4C3;A0A804CDA6;Q14203-3;Q14203-4;Q14203-6;Q14203;Q14203-5;Q14203-2;Q6AWB1	Dynactin subunit 1	DCTN1;DKFZp686E0752	3.13448	4.21272			P47929	P47929	Galectin-7	LGALS7	2.29528	2.02646		A0A804CF45;O14654	A0A804CF45;O14654	Insulin receptor substrate 4	IRS4	2.67722	3.24367
H7BXY5;Q0ZGT2-4;Q0ZGT2-2;Q0ZGT2;Q0ZGT2-3;E7ETM8;E7EUA0	H7BXY5;Q0ZGT2-4;Q0ZGT2-2;Q0ZGT2;Q0ZGT2-3	Nexilin	NEXN	1.88235	2.84746			P07996;P07996-2;P_Q28194;CON__tr|P_Q28194|Q28194_BOVIN;A8MZG1;A0A7I2YQ86;A0A7I2V585;A0A7I2YQT6;A0A3B3ITK0;P35442	P07996;P07996-2	Thrombospondin-1	THBS1	1.3724	3.74753			Q3ZCQ8;Q3ZCQ8-2;M0R0C3;M0R2F8;M0R003;Q3ZCQ8-3;M0QXC3;M0R2Z3;M0R303;M0R2D2;M0R047;M0R1Y4	Q3ZCQ8;Q3ZCQ8-2;M0R0C3;M0R2F8;M0R003;Q3ZCQ8-3	Mitochondrial import inner membrane translocase subunit TIM50	TIMM50	2.1457	4.01027			O60218;C9JRZ8;C9JRZ8-2	O60218;C9JRZ8;C9JRZ8-2	Aldo-keto reductase family 1 member B10;Aldo-keto reductase family 1 member B15	AKR1B10;AKR1B15	1.6848	1.97652		P21796	P21796	Voltage-dependent anion-selective channel protein 1	VDAC1	2.31281	3.13864
D6RGG3;Q99715-4;Q99715;Q99715-2;H0Y4P7;H0Y5N9;H0Y991	D6RGG3;Q99715-4;Q99715;Q99715-2	Collagen alpha-1(XII) chain	COL12A1	1.31764	2.55435			Q92966;Q5T282;Q5T284	Q92966;Q5T282	snRNA-activating protein complex subunit 3	SNAPC3	1.37543	3.59602			Q5T4S7-3;Q5T4S7-4;Q5T4S7;Q5T4S7-2;A0A0A0MSW0;Q5T4S7-5;X6RE05;X6R960	Q5T4S7-3;Q5T4S7-4;Q5T4S7;Q5T4S7-2	E3 ubiquitin-protein ligase UBR4	UBR4	1.78058	3.98857			P52907	P52907	F-actin-capping protein subunit alpha-1	CAPZA1	2.08281	1.8971		P28066;P28066-2	P28066;P28066-2	Proteasome subunit alpha type-5	PSMA5	1.88783	2.96851
O43548-2;O43548	O43548-2;O43548	Protein-glutamine gamma-glutamyltransferase 5	TGM5	2.57755	2.50668			C9JB90;C9JU14;J3KR73;P20340-4;Q9NRW1-2;Q9NRW1;P20340-2;P20340;Q14964	C9JB90;C9JU14;J3KR73;P20340-4;Q9NRW1-2;Q9NRW1;P20340-2;P20340;Q14964	Ras-related protein Rab-6A;Ras-related protein Rab-6B;Ras-related protein Rab-39A	RAB6B;RAB6A;RAB39A	1.36045	3.58905			Q9Y305-2;Q9Y305;Q9Y305-4;Q9Y305-3;C9J7L8;H7C5Q2	Q9Y305-2;Q9Y305;Q9Y305-4;Q9Y305-3	Acyl-coenzyme A thioesterase 9, mitochondrial	ACOT9	2.46529	3.92895			P12814;A0A804HII9;P12814-3;A0A804HKE2;A0A804HIN7;A0A804HK61;P12814-2;A0A804HJU8;A0A7I2V4Y4;A0A804HLD0;P12814-4;A0A804HLF4;A0A804HL31;H9KV75;A0A804HJQ9;G3V2N5;H7C5W8;G3V2W4;H0YJW3;A0A804HJN7;A0A804HIY0;H0YJ11;G3V5M4;G3V2X9;A0A494C060;G3V2E8;G3V380;A0A494C031	P12814;A0A804HII9;P12814-3;A0A804HKE2;A0A804HIN7;A0A804HK61;P12814-2;A0A804HJU8;A0A7I2V4Y4;A0A804HLD0;P12814-4;A0A804HLF4;A0A804HL31;H9KV75	Alpha-actinin-1	ACTN1	1.53492	1.73865		E5RJB8;E5RHU3;E7ESK6;E9PBI9;P34741	E5RJB8;E5RHU3;E7ESK6;E9PBI9;P34741	Syndecan;Syndecan-2	SDC2	2.41499	2.28518
P52907	P52907	F-actin-capping protein subunit alpha-1	CAPZA1	2.13901	2.50542			P18827;E9PHH3;H7C1K4	P18827	Syndecan-1	SDC1	2.80362	3.45047			A0A8V8TKG6;A0A8V8TLX9;O00165-5;O00165-3;O00165;O00165-2;E9PIQ7;A0A8V8TKI6;A0A8V8TKI8;A0A8V8TLZ3;A0A8V8TKG3;O00165-4	A0A8V8TKG6;A0A8V8TLX9;O00165-5;O00165-3;O00165;O00165-2;E9PIQ7;A0A8V8TKI6;A0A8V8TKI8	HCLS1-associated protein X-1	HAX1	1.51734	3.81435			Q6S8J3;P0CG38;P0CG39;Q9BYX7	Q6S8J3;P0CG38;P0CG39	POTE ankyrin domain family member E;POTE ankyrin domain family member I;POTE ankyrin domain family member J	POTEE;POTEI;POTEJ	2.1015	1.73517		A0A7I2V3H7;A0A7I2V361;A0A7I2V3H0;A0A7I2V516;I1E4Y6;Q6Y7W6-4;Q6Y7W6-5;Q6Y7W6;Q6Y7W6-3;C9JHW1;E7ESB6	A0A7I2V3H7;A0A7I2V361;A0A7I2V3H0;A0A7I2V516;I1E4Y6;Q6Y7W6-4;Q6Y7W6-5;Q6Y7W6;Q6Y7W6-3;C9JHW1;E7ESB6	PERQ amino acid-rich with GYF domain-containing protein 2	GIGYF2	2.7568	2.1733
P18827;E9PHH3;H7C1K4	P18827	Syndecan-1	SDC1	2.49071	2.42463			O00148;O00148-2;K7EQN7;O00148-3;K7ENP6;K7EL56;K7EIL8;K7EN69;F6SXL5;K7EPJ3;A0A0D9SEM9	O00148;O00148-2	ATP-dependent RNA helicase DDX39A	DDX39A	1.75567	3.29107			P53985;Q5T8R3;Q5T8R5;P53985-2	P53985;Q5T8R3;Q5T8R5;P53985-2	Monocarboxylate transporter 1	SLC16A1	2.37001	3.77814			P05109	P05109	Protein S100-A8;Protein S100-A8, N-terminally processed	S100A8	1.39138	1.71619		P45880;A0A0A0MR02;P45880-2;P45880-1;Q5JSD2;Q5JSD1;A2A3S1	P45880;A0A0A0MR02;P45880-2;P45880-1;Q5JSD2;Q5JSD1	Voltage-dependent anion-selective channel protein 2	VDAC2	1.48203	2.03298
Q6S8J3;P0CG38;P0CG39;Q9BYX7	Q6S8J3;P0CG38;P0CG39	POTE ankyrin domain family member E;POTE ankyrin domain family member I;POTE ankyrin domain family member J	POTEE;POTEI;POTEJ	2.78119	2.38645			P28066;P28066-2	P28066;P28066-2	Proteasome subunit alpha type-5	PSMA5	1.762	3.23682			Q14432	Q14432	cGMP-inhibited 3,5-cyclic phosphodiesterase A	PDE3A	1.76202	3.74701			A0A182DWI4;E9PN30;Q9BQE4	A0A182DWI4;E9PN30;Q9BQE4	Selenoprotein S	VIMP	2.31775	1.71094		A0A8V8TNJ4;A0A8V8TLT2;A0A8V8TLS3;A0A8V8TMB2;A0A8V8TMA8;Q6PGP7;A0A8V8TLU2;H0Y915;D6RCE2;A0A8V8TNJ9;A0A8V8TNA2;A0A8V8TNK9;A0A8V8TN92;A0A8V8TLR0;A0A8V8TNK4;A0A8V8TLT7;A0A8V8TLU5	A0A8V8TNJ4;A0A8V8TLT2;A0A8V8TLS3;A0A8V8TMB2;A0A8V8TMA8;Q6PGP7;A0A8V8TLU2;H0Y915;D6RCE2;A0A8V8TNJ9;A0A8V8TNA2;A0A8V8TNK9;A0A8V8TN92;A0A8V8TLR0;A0A8V8TNK4;A0A8V8TLT7;A0A8V8TLU5	Tetratricopeptide repeat protein 37	TTC37	1.97228	2.01565
P63261;I3L4N8;A0A804GS07;I3L3I0;I3L1U9;I3L3R2;K7EM38;J3KT65;A0A7P0TBL1	P63261;I3L4N8;A0A804GS07;I3L3I0;I3L1U9	Actin, cytoplasmic 2;Actin, cytoplasmic 2, N-terminally processed	ACTG1	1.52691	2.27203			P35052;H7C410;H7C024;P35052-2;H7BZE9;C9J4Y6;H7BZL4	P35052;H7C410;H7C024;P35052-2	Glypican-1;Secreted glypican-1	GPC1	1.5466	3.1653			P46087;P46087-4;P46087-2;P46087-3;F5GYR3;F5GWB7;F5H709;F5H5X6;F5H359;F5H8G6	P46087;P46087-4;P46087-2;P46087-3	Probable 28S rRNA (cytosine(4447)-C(5))-methyltransferase	NOP2	3.49102	3.50513			P63261;I3L4N8;A0A804GS07;I3L3I0;I3L1U9;I3L3R2;K7EM38;J3KT65;A0A7P0TBL1	P63261;I3L4N8;A0A804GS07;I3L3I0;I3L1U9	Actin, cytoplasmic 2;Actin, cytoplasmic 2, N-terminally processed	ACTG1	1.36765	1.67552		P62979;J3QS39;J3QTR3;F5H6Q2;F5GYU3;F5H2Z3;F5H265;B4DV12;F5H388;F5H747;F5GXK7;J3QKN0;Q96C32;P62987;P0CG47;P0CG48;M0R1V7;J3QSA3;F5GZ39;M0R1M6;M0R2S1	P62979;J3QS39;J3QTR3;F5H6Q2;F5GYU3;F5H2Z3;F5H265;B4DV12;F5H388;F5H747;F5GXK7;J3QKN0;Q96C32;P62987;P0CG47;P0CG48;M0R1V7;J3QSA3;F5GZ39;M0R1M6;M0R2S1	Ubiquitin-40S ribosomal protein S27a;Ubiquitin;40S ribosomal protein S27a;Ubiquitin-60S ribosomal protein L40;Ubiquitin;60S ribosomal protein L40;Polyubiquitin-B;Ubiquitin;Polyubiquitin-C;Ubiquitin	RPS27A;UBB;UBC;UBA52	2.33843	1.92029
P53985;Q5T8R3;Q5T8R5;P53985-2	P53985;Q5T8R3;Q5T8R5;P53985-2	Monocarboxylate transporter 1	SLC16A1	1.98483	2.22377			P06312	P06312	Ig kappa chain V-IV region	IGKV4-1	2.28669	3.11006			Q9Y5L4;K7EIT2	Q9Y5L4;K7EIT2	Mitochondrial import inner membrane translocase subunit Tim13	TIMM13	2.0423	3.45962			O43707;F5GXS2;A0A8V8TL71;O43707-2;O43707-3	O43707;F5GXS2;A0A8V8TL71;O43707-2;O43707-3	Alpha-actinin-4	ACTN4	1.37942	1.62783		Q9P1Y5;Q9P1Y5-2	Q9P1Y5;Q9P1Y5-2	Calmodulin-regulated spectrin-associated protein 3	CAMSAP3	1.32461	1.88656
E7ES68;G5E9D5;Q9BQ52-3;Q9BQ52-4;Q9BQ52	E7ES68;G5E9D5;Q9BQ52-3;Q9BQ52-4;Q9BQ52	Zinc phosphodiesterase ELAC protein 2	ELAC2	1.54027	2.18925			X6RM59;Q9H0P0-3;Q9H0P0-2;Q9H0P0-1;Q9H0P0;B9A035	X6RM59;Q9H0P0-3;Q9H0P0-2;Q9H0P0-1;Q9H0P0	5-nucleotidase;Cytosolic 5-nucleotidase 3A	NT5C3A	1.94853	2.79028			Q14204;A0A2R8Y706;A0A2R8Y5T0;A0A7P0TA13;A0A7P0T9C4;A0A7P0T9R4;A0A7P0TAW9;A0A7P0T7V5;A0A7P0T916;A0A7P0TBJ7;A0A7P0T8N2;A0A7P0TB75;A0A7P0TAF3;A0A7P0T9K2;A0A2R8Y6H2;A0A7P0T9F1;A0A2R8YFZ7;A0A7P0T8W5;A0A7P0T825;A0A7P0TAM4;A0A7P0TB64;A0A7P0TAV5;A0A804HHY6;A0A7P0T990;A0A2R8YGC7;A0A7P0T942;A0A7P0T934;A0A7P0T9S3;A0A7P0T9Y3;A0A7P0TBC9;A0A7P0TAS7;A0A7P0TB96	Q14204;A0A2R8Y706;A0A2R8Y5T0;A0A7P0TA13;A0A7P0T9C4;A0A7P0T9R4;A0A7P0TAW9;A0A7P0T7V5;A0A7P0T916;A0A7P0TBJ7;A0A7P0T8N2;A0A7P0TB75;A0A7P0TAF3;A0A7P0T9K2;A0A2R8Y6H2;A0A7P0T9F1;A0A2R8YFZ7;A0A7P0T8W5;A0A7P0T825;A0A7P0TAM4;A0A7P0TB64;A0A7P0TAV5;A0A804HHY6;A0A7P0T990;A0A2R8YGC7;A0A7P0T942;A0A7P0T934;A0A7P0T9S3	Cytoplasmic dynein 1 heavy chain 1	DYNC1H1	2.9189	3.37678			Q8IVF2-3;Q8IVF2;Q8IVF2-2	Q8IVF2-3;Q8IVF2	Protein AHNAK2	AHNAK2	2.01786	1.59458		Q5T3I0;Q5T3I0-3;A0A0A0MRK1;E9PAV9;E9PPY4;F2Z3C6;F8W895;Q5T3I0-2	Q5T3I0;Q5T3I0-3;A0A0A0MRK1;E9PAV9	G patch domain-containing protein 4	GPATCH4	1.49969	1.86572
P60709;E7EVS6;A0A6Q8PFE4;A0A2R8Y793;A0A2R8YGF8;G5E9R0;A0A6Q8PH58;C9JUM1;C9JZR7;C9JTX5;A5A3E0;A0A2R8YEA7;A0A2R8YFE2;F8WCH0;A0A6Q8PGD7	P60709;E7EVS6;A0A6Q8PFE4;A0A2R8Y793	Actin, cytoplasmic 1;Actin, cytoplasmic 1, N-terminally processed	ACTB	2.20178	2.00063			O96008;O96008-2;K7EJ57;K7EKG4	O96008;O96008-2;K7EJ57	Mitochondrial import receptor subunit TOM40 homolog	TOMM40	1.67793	2.75829			G3V529;Q9GZR7;A0A087WXU8;A0A1W2PRR2;F5GYL3;Q9GZR7-2	G3V529;Q9GZR7;A0A087WXU8;A0A1W2PRR2;F5GYL3;Q9GZR7-2	ATP-dependent RNA helicase DDX24	DDX24	1.43638	3.37427			Q5T4S7-3;Q5T4S7-4;Q5T4S7;Q5T4S7-2;A0A0A0MSW0;Q5T4S7-5;X6RE05;X6R960	Q5T4S7-3;Q5T4S7-4;Q5T4S7;Q5T4S7-2	E3 ubiquitin-protein ligase UBR4	UBR4	1.91878	1.56163		P58107;A0A075B730	P58107;A0A075B730	Epiplakin	EPPK1	2.33612	1.77713
Q8N726-2;Q8N726	Q8N726-2;Q8N726	Tumor suppressor ARF	CDKN2A	1.643	1.98464			J3QSA9;J3QQM1;A0A994J6V8;P62195-2;P62195;J3QLH6;J3KRP2;J3QRR3;J3QRW1;J3QSE0;A0A994J6H0;A0A6Q8PGU6;Q8NB90-3;Q8NB90-2;Q8NB90	J3QSA9;J3QQM1;A0A994J6V8;P62195-2;P62195;J3QLH6;J3KRP2;J3QRR3	26S protease regulatory subunit 8	PSMC5	1.84506	2.75657			O95347;O95347-2;A0A0C4DGE5;Q5T821	O95347;O95347-2	Structural maintenance of chromosomes protein 2	SMC2	1.72002	3.34178			Q9P0K7-4;Q9P0K7-3;Q9P0K7;Q9P0K7-2	Q9P0K7-4;Q9P0K7-3;Q9P0K7;Q9P0K7-2	Ankycorbin	RAI14	1.84424	1.5369		P52732;A0A7I2V3A9;A0A7I2YQY4;A0A7I2V3V3	P52732;A0A7I2V3A9;A0A7I2YQY4;A0A7I2V3V3	Kinesin-like protein KIF11	KIF11	1.7306	1.7298
H0Y9Y2;Q8NFC6	H0Y9Y2;Q8NFC6	Biorientation of chromosomes in cell division protein 1-like 1	BOD1L1	1.59947	1.96255			H0YCV7;E9PMG3;Q07343-3;Q07343	H0YCV7;E9PMG3;Q07343-3;Q07343	cAMP-specific 3,5-cyclic phosphodiesterase 4B	PDE4B	2.33233	2.62275			O00148;O00148-2;K7EQN7;O00148-3;K7ENP6;K7EL56;K7EIL8;K7EN69;F6SXL5;K7EPJ3;A0A0D9SEM9	O00148;O00148-2	ATP-dependent RNA helicase DDX39A	DDX39A	2.06755	3.33713			P06702	P06702	Protein S100-A9	S100A9	1.78165	1.5324		P29317	P29317	Ephrin type-A receptor 2	EPHA2	1.60098	1.61179
O14949	O14949	Cytochrome b-c1 complex subunit 8	UQCRQ	1.58767	1.87977			F6RFD5;P60981;P60981-2	F6RFD5;P60981;P60981-2	Destrin	DSTN	2.00007	2.60291			E9PD53;Q9NTJ3;Q9NTJ3-2;C9JR83;C9JVD8;C9J578;C9J9E4	E9PD53;Q9NTJ3;Q9NTJ3-2	Structural maintenance of chromosomes protein;Structural maintenance of chromosomes protein 4	SMC4	2.01984	3.33018			Q9NYL9;H0YKU1;H0YNJ8;H0YNU8;G5EA42;Q9NZR1	Q9NYL9;H0YKU1;H0YNJ8	Tropomodulin-3	TMOD3	1.90201	1.51781		Q9BQA1;Q9BQA1-2;H0Y711	Q9BQA1;Q9BQA1-2;H0Y711	Methylosome protein 50	WDR77	1.73885	1.50504
O96005-4;O96005;K7EQQ1;O96005-3	O96005-4;O96005;K7EQQ1;O96005-3	Cleft lip and palate transmembrane protein 1	CLPTM1	2.10544	1.86716			P26368-2;P26368;K7ELP8	P26368-2;P26368	Splicing factor U2AF 65 kDa subunit	U2AF2	2.22265	2.56659			O00425;O00425-2;F8WD15;F8W930;Q9Y6M1-5;Q9Y6M1-6;Q9Y6M1-3;Q9Y6M1-4;Q9Y6M1-1;Q9Y6M1	O00425;O00425-2	Insulin-like growth factor 2 mRNA-binding protein 3	IGF2BP3	1.98837	3.09224			P60709;E7EVS6;A0A6Q8PFE4;A0A2R8Y793;A0A2R8YGF8;G5E9R0;A0A6Q8PH58;C9JUM1;C9JZR7;C9JTX5;A5A3E0;A0A2R8YEA7;A0A2R8YFE2;F8WCH0;A0A6Q8PGD7	P60709;E7EVS6;A0A6Q8PFE4;A0A2R8Y793	Actin, cytoplasmic 1;Actin, cytoplasmic 1, N-terminally processed	ACTB	2.00319	1.46387		A0A590UK95;A0A1W2PNZ8;A0A590UK44;A0A590UJW8;A0A8V8TKK4;A0A590UJQ1;Q96J02-3;Q96J02-2;Q96J02	A0A590UK95;A0A1W2PNZ8;A0A590UK44;A0A590UJW8;A0A8V8TKK4;A0A590UJQ1;Q96J02-3;Q96J02-2;Q96J02	E3 ubiquitin-protein ligase Itchy homolog	ITCH	1.65792	1.46392
P12814;A0A804HII9;P12814-3;A0A804HKE2;A0A804HIN7;A0A804HK61;P12814-2;A0A804HJU8;A0A7I2V4Y4;A0A804HLD0;P12814-4;A0A804HLF4;A0A804HL31;H9KV75;A0A804HJQ9;G3V2N5;H7C5W8;G3V2W4;H0YJW3;A0A804HJN7;A0A804HIY0;H0YJ11;G3V5M4;G3V2X9;A0A494C060;G3V2E8;G3V380;A0A494C031	P12814;A0A804HII9;P12814-3;A0A804HKE2;A0A804HIN7;A0A804HK61;P12814-2;A0A804HJU8;A0A7I2V4Y4;A0A804HLD0;P12814-4;A0A804HLF4;A0A804HL31;H9KV75	Alpha-actinin-1	ACTN1	1.53868	1.75891			Q9BTV4	Q9BTV4	Transmembrane protein 43	TMEM43	3.17618	2.39303			Q13085-3;Q13085-2;Q13085;Q13085-4;Q59FY4;O00763-3;O00763-2;O00763;F8W8T8;H0YGH5;A0A087WVR6;A0A087X0W4;A0A0C4DGT1;S4R3S7	Q13085-3;Q13085-2;Q13085;Q13085-4;Q59FY4	Acetyl-CoA carboxylase 1;Biotin carboxylase	ACACA	1.43302	3.04494			O95816;O95816-2	O95816;O95816-2	BAG family molecular chaperone regulator 2	BAG2	1.54282	1.43748		A0A8V8TLT5;A0A8V8TQT3;A0A8V8TR52;G3V4M0;A0A8V8TQ36;P49768-3;P49768-5;P49768-6;P49768-2;P49768;G3V3Z0;G3V2G7;A0A8V8TPL5;A0A8V8TQ93;A0A8V8TR50;A0A8V8TQV2;A0A8V8TQ54;A0A8V8TQ53;A0A8V8TQ90;A0A8V8TPK5;P49768-4;P49768-7;A0A8V8TPL0;G3V2B1;G3V519;H0YM52;G3V4P4;A0A8V8TQU7;A0A8V8TR55;E5RFW4;A0A7I2V2W1;E5RG63;A0A7I2V551;A0A7I2V5L1;A0A7I2V355;A0A7I2V3R9;B1AP22;A0A7I2V5S6;P49810-3;P49810	A0A8V8TLT5;A0A8V8TQT3;A0A8V8TR52;G3V4M0;A0A8V8TQ36;P49768-3;P49768-5;P49768-6;P49768-2;P49768;G3V3Z0;G3V2G7;A0A8V8TPL5;A0A8V8TQ93;A0A8V8TR50;A0A8V8TQV2;A0A8V8TQ54;A0A8V8TQ53;A0A8V8TQ90;A0A8V8TPK5;P49768-4;P49768-7;A0A8V8TPL0	Presenilin-1;Presenilin-1 NTF subunit;Presenilin-1 CTF subunit;Presenilin-1 CTF12	PSEN1	2.21623	1.46277
P47756;B1AK88;B1AK87;P47756-1;B1AK85;A0A6I8PRV6;A0A6I8PIN8	P47756;B1AK88;B1AK87;P47756-1;B1AK85	F-actin-capping protein subunit beta	CAPZB	2.20358	1.73979			Q5TF85;Q96IP4;Q96IP4-2	Q5TF85;Q96IP4;Q96IP4-2	Protein FAM46A	FAM46A	1.7028	2.31731			O95235-2;O95235;D6R9E4;D6RBN1	O95235-2;O95235	Kinesin-like protein KIF20A	KIF20A	1.43083	2.91424			A0A590UK95;A0A1W2PNZ8;A0A590UK44;A0A590UJW8;A0A8V8TKK4;A0A590UJQ1;Q96J02-3;Q96J02-2;Q96J02	A0A590UK95;A0A1W2PNZ8;A0A590UK44;A0A590UJW8;A0A8V8TKK4;A0A590UJQ1;Q96J02-3;Q96J02-2;Q96J02	E3 ubiquitin-protein ligase Itchy homolog	ITCH	1.51093	1.42125		P46821;D6RA32;D6RA40;D6RGJ3;D6RCL2;E9PGC8;P78559;P78559-2	P46821	Microtubule-associated protein 1B;MAP1B heavy chain;MAP1 light chain LC1	MAP1B	1.60143	1.44206
Q9NYL9;H0YKU1;H0YNJ8;H0YNU8;G5EA42;Q9NZR1	Q9NYL9;H0YKU1;H0YNJ8	Tropomodulin-3	TMOD3	2.14637	1.5915			E5RJB8;E5RHU3;E7ESK6;E9PBI9;P34741	E5RJB8;E5RHU3;E7ESK6;E9PBI9;P34741	Syndecan;Syndecan-2	SDC2	2.02742	2.21679			A0A804CF45;O14654	A0A804CF45;O14654	Insulin receptor substrate 4	IRS4	2.56391	2.87127			A0A8I5KWT8;P35579;P35579-2;A0A8I5KYI1;Q5BKV1;A0A8I5KU92;B1AH99;A0A2R8Y4C3;REV__S4R3H4;REV__E7EQT4;REV__Q9UKV3-5;REV__Q9UKV3	A0A8I5KWT8;P35579;P35579-2	Myosin-9	MYH9	1.72918	1.38814		Q01082-3	Q01082-3	Spectrin beta chain, non-erythrocytic 1	SPTBN1	2.25773	1.34297
Q5TF85;Q96IP4;Q96IP4-2	Q5TF85;Q96IP4;Q96IP4-2	Protein FAM46A	FAM46A	1.47298	1.54345			P06858	P06858	Lipoprotein lipase	LPL	2.86655	2.1944			J3QSA9;J3QQM1;A0A994J6V8;P62195-2;P62195;J3QLH6;J3KRP2;J3QRR3;J3QRW1;J3QSE0;A0A994J6H0;A0A6Q8PGU6;Q8NB90-3;Q8NB90-2;Q8NB90	J3QSA9;J3QQM1;A0A994J6V8;P62195-2;P62195;J3QLH6;J3KRP2;J3QRR3	26S protease regulatory subunit 8	PSMC5	2.22091	2.80446			P21796	P21796	Voltage-dependent anion-selective channel protein 1	VDAC1	1.64395	1.38457		A0A8I5KWT8;P35579;P35579-2;A0A8I5KYI1;Q5BKV1;A0A8I5KU92;B1AH99;A0A2R8Y4C3;REV__S4R3H4;REV__E7EQT4;REV__Q9UKV3-5;REV__Q9UKV3	A0A8I5KWT8;P35579;P35579-2	Myosin-9	MYH9	2.45969	1.20759
F8WDD7;F8WCF6;A0A0A6YYG9;P59998;P59998-3;P59998-2;R4GN08;H7C0A3;P59998-4	F8WDD7;F8WCF6;A0A0A6YYG9;P59998;P59998-3;P59998-2;R4GN08;H7C0A3;P59998-4	Actin-related protein 2/3 complex subunit 4	ARPC4;ARPC4-TTLL3	1.34539	1.48462			A0A7I2V3H7;A0A7I2V361;A0A7I2V3H0;A0A7I2V516;I1E4Y6;Q6Y7W6-4;Q6Y7W6-5;Q6Y7W6;Q6Y7W6-3;C9JHW1;E7ESB6	A0A7I2V3H7;A0A7I2V361;A0A7I2V3H0;A0A7I2V516;I1E4Y6;Q6Y7W6-4;Q6Y7W6-5;Q6Y7W6;Q6Y7W6-3;C9JHW1;E7ESB6	PERQ amino acid-rich with GYF domain-containing protein 2	GIGYF2	1.99485	2.19395			P18077;F8WBS5;F8WB72;C9K025	P18077;F8WBS5;F8WB72;C9K025	60S ribosomal protein L35a	RPL35A	2.85589	2.73259			P46821;D6RA32;D6RA40;D6RGJ3;D6RCL2;E9PGC8;P78559;P78559-2	P46821	Microtubule-associated protein 1B;MAP1B heavy chain;MAP1 light chain LC1	MAP1B	1.60551	1.38372		P22670	P22670	MHC class II regulatory factor RFX1	RFX1	1.9277	1.13563
Q9NZ01;M0R2N5;M0R3C3;Q9NZ01-2	Q9NZ01;M0R2N5	Very-long-chain enoyl-CoA reductase	TECR	1.31962	1.48264			A0A8I5KPG1;A0A3F2YNX0;A0A3F2YNZ0;F1T0I1;O15027-2;O15027-4;O15027-3;O15027;O15027-5;Q8N9G1;A0A0C4DH09;X6RGP5;A0A8I5KQ88	A0A8I5KPG1;A0A3F2YNX0;A0A3F2YNZ0;F1T0I1;O15027-2;O15027-4;O15027-3;O15027;O15027-5;Q8N9G1;A0A0C4DH09;X6RGP5	Protein transport protein Sec16A	SEC16A	1.87999	2.0052			Q02952-3;Q02952-2;Q02952	Q02952-3;Q02952-2;Q02952	A-kinase anchor protein 12	AKAP12	1.54894	2.69681			F8W1R7;G3V1V0;P60660-2;P60660;J3KND3;G8JLA2;B7Z6Z4;G3V1Y7;F8VPF3;F8VZU9;F8W180;H0YI43;F8W1I5;A0A8Q3SIC5;P14649;F8VXL3;A0A8Q3SI90	F8W1R7;G3V1V0;P60660-2;P60660;J3KND3;G8JLA2;B7Z6Z4;G3V1Y7;F8VPF3	Myosin light polypeptide 6	MYL6	1.46552	1.35657		P52907	P52907	F-actin-capping protein subunit alpha-1	CAPZA1	1.75914	1.12149
O60218;C9JRZ8;C9JRZ8-2	O60218;C9JRZ8;C9JRZ8-2	Aldo-keto reductase family 1 member B10;Aldo-keto reductase family 1 member B15	AKR1B10;AKR1B15	1.68875	1.4807			F8VYE8;P36873;P36873-2;F8VR82;F8W0W8;A0A087WYY5;B4DJ75;P62136-3;F8W1A0	F8VYE8;P36873;P36873-2;F8VR82;F8W0W8;A0A087WYY5;B4DJ75;P62136-3	Serine/threonine-protein phosphatase;Serine/threonine-protein phosphatase PP1-gamma catalytic subunit;Serine/threonine-protein phosphatase PP1-alpha catalytic subunit	PPP1CC;PPP1CA	1.80558	1.98847			P22528;P35321	P22528;P35321	Cornifin-B;Cornifin-A	SPRR1B;SPRR1A	1.3464	2.61123			E7EMV2;E7ESP9;P07197;Q16352;P07197-2;P07196	E7EMV2;E7ESP9;P07197;Q16352;P07197-2;P07196	Neurofilament medium polypeptide;Alpha-internexin;Neurofilament light polypeptide	NEFM;INA;NEFL	2.35112	1.34571		P47756;B1AK88;B1AK87;P47756-1;B1AK85;A0A6I8PRV6;A0A6I8PIN8	P47756;B1AK88;B1AK87;P47756-1;B1AK85	F-actin-capping protein subunit beta	CAPZB	2.50092	1.07536
A0A0A0MS51;A0A8V8TND7;A0A0A0MT01;P06396-2;P06396-4;P06396-3;P06396;Q5T0I0;A0A0U1RQL8;REV__H0YJM7;REV__A0A6Q8PG26;REV__Q6TDU7-4;REV__Q6TDU7-2;REV__Q6TDU7-3;REV__Q6TDU7;REV__F8W8F9	A0A0A0MS51;A0A8V8TND7;A0A0A0MT01;P06396-2;P06396-4;P06396-3;P06396	Gelsolin	GSN	2.42564	1.38455			P11021;A0A7P0TB36;A0A7P0TAI0	P11021;A0A7P0TB36;A0A7P0TAI0	78 kDa glucose-regulated protein	HSPA5	3.34585	1.97626			O95816;O95816-2	O95816;O95816-2	BAG family molecular chaperone regulator 2	BAG2	1.71969	2.58704			Q03135;C9JKI3;E9PCT5;Q03135-2	Q03135;C9JKI3;E9PCT5;Q03135-2	Caveolin-1;Caveolin	CAV1	1.81583	1.33755		Q5BKZ1;A0A0A0MRN4;Q5BKZ1-3;Q5BKZ1-2;E2QRN4	Q5BKZ1;A0A0A0MRN4	DBIRD complex subunit ZNF326	ZNF326	2.00557	1.07407
P46821;D6RA32;D6RA40;D6RGJ3;D6RCL2;E9PGC8;P78559;P78559-2	P46821	Microtubule-associated protein 1B;MAP1B heavy chain;MAP1 light chain LC1	MAP1B	1.47079	1.38291			Q5T4S7-3;Q5T4S7-4;Q5T4S7;Q5T4S7-2;A0A0A0MSW0;Q5T4S7-5;X6RE05;X6R960	Q5T4S7-3;Q5T4S7-4;Q5T4S7;Q5T4S7-2	E3 ubiquitin-protein ligase UBR4	UBR4	1.45249	1.86949			F6RFD5;P60981;P60981-2	F6RFD5;P60981;P60981-2	Destrin	DSTN	1.98581	2.56206			Q6NZI2;Q6NZI2-2	Q6NZI2;Q6NZI2-2	Polymerase I and transcript release factor	PTRF	1.77709	1.33334		O00148;O00148-2;K7EQN7;O00148-3;K7ENP6;K7EL56;K7EIL8;K7EN69;F6SXL5;K7EPJ3;A0A0D9SEM9	O00148;O00148-2	ATP-dependent RNA helicase DDX39A	DDX39A	1.3117	1.02643
P11021;A0A7P0TB36;A0A7P0TAI0	P11021;A0A7P0TB36;A0A7P0TAI0	78 kDa glucose-regulated protein	HSPA5	1.48962	1.37949			Q9NS69	Q9NS69	Mitochondrial import receptor subunit TOM22 homolog	TOMM22	1.56291	1.66754			P35052;H7C410;H7C024;P35052-2;H7BZE9;C9J4Y6;H7BZL4	P35052;H7C410;H7C024;P35052-2	Glypican-1;Secreted glypican-1	GPC1	1.4248	2.4588			A0A0A0MRF4;P49406;S4R3W9	A0A0A0MRF4;P49406;S4R3W9	39S ribosomal protein L19, mitochondrial	MRPL19	1.44429	1.29568		STRING Predicted Functional Partners
Q96TA2-3;Q96TA2-2;Q96TA2;Q5T8D2;Q5T8D1	Q96TA2-3;Q96TA2-2;Q96TA2	ATP-dependent zinc metalloprotease YME1L1	YME1L1	1.33638	1.3685			Q9BVK6	Q9BVK6	Transmembrane emp24 domain-containing protein 9	TMED9	1.59822	1.56849			O00154-6;O00154-4;O00154-5;O00154-7;O00154;K7EKP8;O00154-2;O00154-3	O00154-6;O00154-4;O00154-5;O00154-7;O00154;K7EKP8;O00154-2;O00154-3	Cytosolic acyl coenzyme A thioester hydrolase	ACOT7	2.41307	2.42312			Q5T9A4;Q5T9A4-3;A0A5K1VW56;Q5T9A4-2	Q5T9A4;Q5T9A4-3;A0A5K1VW56	ATPase family AAA domain-containing protein 3B	ATAD3B	2.55973	1.2895					Gene names	Prediction Confidence
A0A8I5KWT8;P35579;P35579-2;A0A8I5KYI1;Q5BKV1;A0A8I5KU92;B1AH99;A0A2R8Y4C3;REV__S4R3H4;REV__E7EQT4;REV__Q9UKV3-5;REV__Q9UKV3	A0A8I5KWT8;P35579;P35579-2	Myosin-9	MYH9	1.71577	1.34724			P35580;P35580-3;A0A8I5KZ38;P35580-5;P35580-2;P35580-4;A0A8I5KSC2;A0A8I5KTT7	P35580;P35580-3;A0A8I5KZ38;P35580-5;P35580-2;P35580-4	Myosin-10	MYH10	1.7232	1.46603			A8CG34;Q96HA1;Q96HA1-2;A8CG34-2;Q96HA1-3	A8CG34;Q96HA1;Q96HA1-2;A8CG34-2;Q96HA1-3	Nuclear envelope pore membrane protein POM 121C;Nuclear envelope pore membrane protein POM 121	POM121C;POM121	2.69112	2.41131			Q9P258	Q9P258	Protein RCC2	RCC2	2.00998	1.23714					PRKN	0.997
A0A994J4T3;A0A994J6S4;A0A994J4R6;Q93008;Q93008-3;A0A994J7K1;A0A994J583;A0A994J766	A0A994J4T3;A0A994J6S4;A0A994J4R6;Q93008;Q93008-3;A0A994J7K1;A0A994J583;A0A994J766	Probable ubiquitin carboxyl-terminal hydrolase FAF-X	USP9X	1.39866	1.18175			A0A8I5KWT8;P35579;P35579-2;A0A8I5KYI1;Q5BKV1;A0A8I5KU92;B1AH99;A0A2R8Y4C3;REV__S4R3H4;REV__E7EQT4;REV__Q9UKV3-5;REV__Q9UKV3	A0A8I5KWT8;P35579;P35579-2	Myosin-9	MYH9	2.44989	1.45814			Q9H078-4;Q9H078-2;Q9H078;A0A2U3TZY2;Q9H078-5;Q9H078-3;A0A2R8Y602;F5H392;F5H7A5;A0A2R8YDH5;A0A2R8Y6R5	Q9H078-4;Q9H078-2;Q9H078;A0A2U3TZY2;Q9H078-5;Q9H078-3;A0A2R8Y602	Caseinolytic peptidase B protein homolog	CLPB	2.67356	2.3993			Q9ULV4;Q9ULV4-2;Q9ULV4-3;B4E3S0;H0YHL7;F8W1H8;F8VUX3;F8VSA4;F8VRE9;F8VTT6;F8VVB7;F8VV53	Q9ULV4;Q9ULV4-2;Q9ULV4-3;B4E3S0	Coronin-1C;Coronin	CORO1C	2.16753	1.21534					PINK1	0.963
A0A3B3IS03;A0A3B3ISZ5;A0A3B3IRI3;A0A3B3ITE1;A0A1B0GTW1;A0A2R8YDH4;Q9UDY2-6;Q9UDY2-3;Q9UDY2;Q9UDY2-7;A0A3B3IT83;A0A3B3IRV6;A0A3B3ISF1;A0A3B3IU51;Q9UDY2-5;Q9UDY2-4;Q9UDY2-2	A0A3B3IS03;A0A3B3ISZ5;A0A3B3IRI3;A0A3B3ITE1;A0A1B0GTW1;A0A2R8YDH4;Q9UDY2-6;Q9UDY2-3;Q9UDY2;Q9UDY2-7;A0A3B3IT83;A0A3B3IRV6;A0A3B3ISF1;A0A3B3IU51;Q9UDY2-5;Q9UDY2-4;Q9UDY2-2	Tight junction protein ZO-2	TJP2	2.32334	1.12594			E9PD53;Q9NTJ3;Q9NTJ3-2;C9JR83;C9JVD8;C9J578;C9J9E4	E9PD53;Q9NTJ3;Q9NTJ3-2	Structural maintenance of chromosomes protein;Structural maintenance of chromosomes protein 4	SMC4	1.40122	1.41928			P22670	P22670	MHC class II regulatory factor RFX1	RFX1	2.58771	2.30069			A0A0A0MS51;A0A8V8TND7;A0A0A0MT01;P06396-2;P06396-4;P06396-3;P06396;Q5T0I0;A0A0U1RQL8;REV__H0YJM7;REV__A0A6Q8PG26;REV__Q6TDU7-4;REV__Q6TDU7-2;REV__Q6TDU7-3;REV__Q6TDU7;REV__F8W8F9	A0A0A0MS51;A0A8V8TND7;A0A0A0MT01;P06396-2;P06396-4;P06396-3;P06396	Gelsolin	GSN	2.06915	1.14917					CD2AP	0.961
P06858	P06858	Lipoprotein lipase	LPL	2.30537	1.09964			P58107;A0A075B730	P58107;A0A075B730	Epiplakin	EPPK1	1.69068	1.36824			Q5T9A4;Q5T9A4-3;A0A5K1VW56;Q5T9A4-2	Q5T9A4;Q5T9A4-3;A0A5K1VW56	ATPase family AAA domain-containing protein 3B	ATAD3B	2.0721	2.27275			A0A494BZV2;Q6WCQ1-3;Q6WCQ1;Q6WCQ1-2;J3KSW8;H0Y2S9;H0Y7E2;H7C3G6;J3QRL2;K7EL39;J3KSK7	A0A494BZV2;Q6WCQ1-3;Q6WCQ1;Q6WCQ1-2;J3KSW8;H0Y2S9	Myosin phosphatase Rho-interacting protein	MPRIP	1.63009	1.0984					GRXCR2	0.8
Q9NZT1	Q9NZT1	Calmodulin-like protein 5	CALML5	1.95688	1.07126			M0R3D6;M0R1A7;M0R117;Q02543;M0R0P7	M0R3D6;M0R1A7;M0R117;Q02543;M0R0P7	60S ribosomal protein L18a	RPL18A	2.75332	1.16413			O75436;S4R3Q6;O75436-2	O75436;S4R3Q6;O75436-2	Vacuolar protein sorting-associated protein 26A	VPS26A	1.56805	2.17059			Q16643;Q16643-3;Q16643-2;D6R9W4;D6RFI1;D6R9Q9;D6RCR4	Q16643;Q16643-3;Q16643-2;D6R9W4	Drebrin	DBN1	2.50826	1.0141					WASHC2C	0.973
X6RM59;Q9H0P0-3;Q9H0P0-2;Q9H0P0-1;Q9H0P0;B9A035	X6RM59;Q9H0P0-3;Q9H0P0-2;Q9H0P0-1;Q9H0P0	5-nucleotidase;Cytosolic 5-nucleotidase 3A	NT5C3A	2.34746	1.04331			A0A805TBS0;A0A7P0TAS2;Q5T5U3;A0A087WW76;Q5T5U3-3;E7ESW5;A0A1B0GV73;H0Y5T2;A0A1B0GTZ9;Q5JSD8	A0A805TBS0;A0A7P0TAS2;Q5T5U3;A0A087WW76;Q5T5U3-3;E7ESW5;A0A1B0GV73	Rho GTPase-activating protein 21	ARHGAP21	1.64887	1.15366			Q96TA2-3;Q96TA2-2;Q96TA2;Q5T8D2;Q5T8D1	Q96TA2-3;Q96TA2-2;Q96TA2	ATP-dependent zinc metalloprotease YME1L1	YME1L1	1.72319	2.16193			STRING Predicted Functional Partners
A8CG34;Q96HA1;Q96HA1-2;A8CG34-2;Q96HA1-3	A8CG34;Q96HA1;Q96HA1-2;A8CG34-2;Q96HA1-3	Nuclear envelope pore membrane protein POM 121C;Nuclear envelope pore membrane protein POM 121	POM121C;POM121	2.15192	1.04033			P52732;A0A7I2V3A9;A0A7I2YQY4;A0A7I2V3V3	P52732;A0A7I2V3A9;A0A7I2YQY4;A0A7I2V3V3	Kinesin-like protein KIF11	KIF11	1.36575	1.14463			P58107;A0A075B730	P58107;A0A075B730	Epiplakin	EPPK1	2.98951	2.15101						Gene names	Prediction Confidence
P61160;P61160-2	P61160;P61160-2	Actin-related protein 2	ACTR2	2.14621	1.03639			Q16643;Q16643-3;Q16643-2;D6R9W4;D6RFI1;D6R9Q9;D6RCR4	Q16643;Q16643-3;Q16643-2;D6R9W4	Drebrin	DBN1	1.76644	1.12286			A0A7P0MQS5;A0A024RCR6;A0A0G2JK23;A0A7I2V508;P46379-2;P46379;P46379-3;A0A0G2JL47;P46379-4;P46379-5;F6S6P2;X6REW1;A0A0G2JJM1;H0Y4L1;F6TC96;F6UR09;F6U1F2;F6XTU0;A0A7I2V3H1;H0Y710;A0A0G2JJR8;A0A1B0GX79;F6WML8;F6VEM6;F6X9W3;F6U341	A0A7P0MQS5;A0A024RCR6;A0A0G2JK23;A0A7I2V508;P46379-2;P46379;P46379-3;A0A0G2JL47;P46379-4;P46379-5;F6S6P2;X6REW1;A0A0G2JJM1	Large proline-rich protein BAG6	BAT3;BAG6	1.95685	2.11814						TWF1	0.98
STRING Predicted Functional Partners								A0A994J4T3;A0A994J6S4;A0A994J4R6;Q93008;Q93008-3;A0A994J7K1;A0A994J583;A0A994J766	A0A994J4T3;A0A994J6S4;A0A994J4R6;Q93008;Q93008-3;A0A994J7K1;A0A994J583;A0A994J766	Probable ubiquitin carboxyl-terminal hydrolase FAF-X	USP9X	1.65777	1.1029			Q14980-2;H0YFY6;K4DIE0	Q14980-2;H0YFY6	Nuclear mitotic apparatus protein 1	NUMA1	1.9997	2.11633						CAPZB	0.999
			Gene names	Prediction Confidence				F8W1R7;G3V1V0;P60660-2;P60660;J3KND3;G8JLA2;B7Z6Z4;G3V1Y7;F8VPF3;F8VZU9;F8W180;H0YI43;F8W1I5;A0A8Q3SIC5;P14649;F8VXL3;A0A8Q3SI90	F8W1R7;G3V1V0;P60660-2;P60660;J3KND3;G8JLA2;B7Z6Z4;G3V1Y7;F8VPF3	Myosin light polypeptide 6	MYL6	1.65957	1.09741			Q92616	Q92616	Translational activator GCN1	GCN1L1	1.33834	1.9787						WDR1	0.77
			ARPC3	0.999				A0A8V8TNJ4;A0A8V8TLT2;A0A8V8TLS3;A0A8V8TMB2;A0A8V8TMA8;Q6PGP7;A0A8V8TLU2;H0Y915;D6RCE2;A0A8V8TNJ9;A0A8V8TNA2;A0A8V8TNK9;A0A8V8TN92;A0A8V8TLR0;A0A8V8TNK4;A0A8V8TLT7;A0A8V8TLU5	A0A8V8TNJ4;A0A8V8TLT2;A0A8V8TLS3;A0A8V8TMB2;A0A8V8TMA8;Q6PGP7;A0A8V8TLU2;H0Y915;D6RCE2;A0A8V8TNJ9;A0A8V8TNA2;A0A8V8TNK9;A0A8V8TN92;A0A8V8TLR0;A0A8V8TNK4;A0A8V8TLT7;A0A8V8TLU5	Tetratricopeptide repeat protein 37	TTC37	1.79589	1.06621			P45880;A0A0A0MR02;P45880-2;P45880-1;Q5JSD2;Q5JSD1;A2A3S1	P45880;A0A0A0MR02;P45880-2;P45880-1;Q5JSD2;Q5JSD1	Voltage-dependent anion-selective channel protein 2	VDAC2	1.38871	1.96416						PFN4	0.999
			TWF1	0.984				STRING Predicted Functional Partners								Q9P258	Q9P258	Protein RCC2	RCC2	1.41891	1.89596						TPM4	0.882
			ARPC5	0.999							Gene names	Prediction Confidence				A0A6Q8PFM5;O95831-3;O95831;A0A6Q8PFA7;A0A6Q8PFQ8;A0A6Q8PFS4;A0A6Q8PHC0;A0A6Q8PHJ9;A0A7I2PK44;A0A6Q8PG15;A0A6Q8PFE1;A0A7I2RLJ8;A0A6Q8PFW2;O95831-2;E9PMA0;O95831-4;O95831-5;A0A6Q8PF87;A0A6Q8PHJ4;A0A6Q8PFN1	A0A6Q8PFM5;O95831-3;O95831;A0A6Q8PFA7;A0A6Q8PFQ8;A0A6Q8PFS4;A0A6Q8PHC0;A0A6Q8PHJ9;A0A7I2PK44;A0A6Q8PG15;A0A6Q8PFE1;A0A7I2RLJ8;A0A6Q8PFW2;O95831-2	Apoptosis-inducing factor 1, mitochondrial	AIFM1	1.31588	1.85989
			WDR1	0.941							PRKN	0.979				Q9NQC3-2;Q9NQC3-5;Q9NQC3;H7C106;Q9NQC3-3;Q9NQC3-4;Q9NQC3-6	Q9NQC3-2;Q9NQC3-5;Q9NQC3;H7C106;Q9NQC3-3;Q9NQC3-4;Q9NQC3-6	Reticulon-4;Reticulon	RTN4	1.30324	1.82871
			PFN4	0.999							APOC2	0.999				A0A994J4T3;A0A994J6S4;A0A994J4R6;Q93008;Q93008-3;A0A994J7K1;A0A994J583;A0A994J766	A0A994J4T3;A0A994J6S4;A0A994J4R6;Q93008;Q93008-3;A0A994J7K1;A0A994J583;A0A994J766	Probable ubiquitin carboxyl-terminal hydrolase FAF-X	USP9X	2.4705	1.762
											SDC4	0.984				A0A8V8TLT5;A0A8V8TQT3;A0A8V8TR52;G3V4M0;A0A8V8TQ36;P49768-3;P49768-5;P49768-6;P49768-2;P49768;G3V3Z0;G3V2G7;A0A8V8TPL5;A0A8V8TQ93;A0A8V8TR50;A0A8V8TQV2;A0A8V8TQ54;A0A8V8TQ53;A0A8V8TQ90;A0A8V8TPK5;P49768-4;P49768-7;A0A8V8TPL0;G3V2B1;G3V519;H0YM52;G3V4P4;A0A8V8TQU7;A0A8V8TR55;E5RFW4;A0A7I2V2W1;E5RG63;A0A7I2V551;A0A7I2V5L1;A0A7I2V355;A0A7I2V3R9;B1AP22;A0A7I2V5S6;P49810-3;P49810	A0A8V8TLT5;A0A8V8TQT3;A0A8V8TR52;G3V4M0;A0A8V8TQ36;P49768-3;P49768-5;P49768-6;P49768-2;P49768;G3V3Z0;G3V2G7;A0A8V8TPL5;A0A8V8TQ93;A0A8V8TR50;A0A8V8TQV2;A0A8V8TQ54;A0A8V8TQ53;A0A8V8TQ90;A0A8V8TPK5;P49768-4;P49768-7;A0A8V8TPL0	Presenilin-1;Presenilin-1 NTF subunit;Presenilin-1 CTF subunit;Presenilin-1 CTF12	PSEN1	2.84657	1.75852
											HSPG2	0.966				F8VPD4;P27708;H7C2E4;H7C3Z5;H7BZB3	F8VPD4;P27708	CAD protein;Glutamine-dependent carbamoyl-phosphate synthase;Aspartate carbamoyltransferase;Dihydroorotase	CAD	2.98048	1.67449
											TOMM40L	0.988				Q15365	Q15365	Poly(rC)-binding protein 1	PCBP1	2.39072	1.62896
																P17987;E7ERF2;E7EQR6;F5H282;F5GZ03;F5GZI8;F5H136;F5GYL4;F5H726;F5H676;F5H7Y1	P17987;E7ERF2;E7EQR6;F5H282	T-complex protein 1 subunit alpha	TCP1	1.54053	1.55417
																E9PP21;P21291;E9PS42;E9PND2	E9PP21;P21291;E9PS42;E9PND2	Cysteine and glycine-rich protein 1	CSRP1	1.31139	1.54632
																P52732;A0A7I2V3A9;A0A7I2YQY4;A0A7I2V3V3	P52732;A0A7I2V3A9;A0A7I2YQY4;A0A7I2V3V3	Kinesin-like protein KIF11	KIF11	1.60114	1.5057
																P07814;V9GYZ6;V9GZ76	P07814;V9GYZ6	Bifunctional glutamate/proline--tRNA ligase;Glutamate--tRNA ligase;Proline--tRNA ligase	EPRS	2.68523	1.48152
																Q14683;G8JLG1;A0A6Q8PHC3;V9GY57;V9GYN9	Q14683;G8JLG1;A0A6Q8PHC3	Structural maintenance of chromosomes protein 1A;Structural maintenance of chromosomes protein	SMC1A	1.4136	1.44748
																A0A087WX29;Q13148;K7EJM5;A0A0A0N0M3;K7EN94;B1AKP7;G3V162;A0A087X260;A0A087WYY0;A0A087WXQ5;A0A087WV68;Q13148-4;K7EJ99;A0A0A0MSV7;A0A087WW61;A0A087WX67;A0A087WXV3	A0A087WX29;Q13148;K7EJM5;A0A0A0N0M3;K7EN94;B1AKP7;G3V162;A0A087X260;A0A087WYY0;A0A087WXQ5;A0A087WV68;Q13148-4	TAR DNA-binding protein 43	TARDBP;TDP43	2.83026	1.43984
																O43548-2;O43548	O43548-2;O43548	Protein-glutamine gamma-glutamyltransferase 5	TGM5	2.12295	1.40785
																Q14694;Q14694-3;Q14694-2;H3BNS8;H3BQP1;H3BQC6;J3KT19	Q14694;Q14694-3;Q14694-2	Ubiquitin carboxyl-terminal hydrolase 10	USP10	1.62093	1.3504
																H7BXY3;Q7L2E3-3;Q7L2E3;Q7L2E3-2	H7BXY3;Q7L2E3-3;Q7L2E3;Q7L2E3-2	Putative ATP-dependent RNA helicase DHX30	DHX30	1.49356	1.35016
																O96005-4;O96005;K7EQQ1;O96005-3	O96005-4;O96005;K7EQQ1;O96005-3	Cleft lip and palate transmembrane protein 1	CLPTM1	1.99178	1.34961
																A0A7I2V659;A0A087WVQ9;P68104;Q5VTE0;A0A7I2V5N4;A0A7I2V3H3;A0A087WV01;A6PW80;Q5JR01;A0A6Q8PFK6	A0A7I2V659;A0A087WVQ9;P68104;Q5VTE0;A0A7I2V5N4;A0A7I2V3H3;A0A087WV01	Elongation factor 1-alpha 1;Putative elongation factor 1-alpha-like 3;Elongation factor 1-alpha	EEF1A1;EEF1A1P5	2.58074	1.32882
																P41091;Q2VIR3;Q2VIR3-2;H7BZU1	P41091;Q2VIR3;Q2VIR3-2	Eukaryotic translation initiation factor 2 subunit 3;Putative eukaryotic translation initiation factor 2 subunit 3-like protein	EIF2S3;EIF2S3L	2.21659	1.29888
																M0R3D6;M0R1A7;M0R117;Q02543;M0R0P7	M0R3D6;M0R1A7;M0R117;Q02543;M0R0P7	60S ribosomal protein L18a	RPL18A	1.8491	1.29613
																A0A804HL54;P41252;A0A804HJN6;A0A804HHW9;A0A0A0MSX9;J3KR24;A0A804HJ36;A0A804HIV9;A0A804HKU1;A0A804HK69;A0A804HIG2;A0A804HKW6;A0A0D9SFC1	A0A804HL54;P41252;A0A804HJN6;A0A804HHW9;A0A0A0MSX9;J3KR24;A0A804HJ36;A0A804HIV9	Isoleucine--tRNA ligase, cytoplasmic	IARS	1.68988	1.26652
																E5RJB8;E5RHU3;E7ESK6;E9PBI9;P34741	E5RJB8;E5RHU3;E7ESK6;E9PBI9;P34741	Syndecan;Syndecan-2	SDC2	1.33271	1.24888
																Q00577;A0A494C0H6	Q00577;A0A494C0H6	Transcriptional activator protein Pur-alpha	PURA	1.79678	1.22036
																P21796	P21796	Voltage-dependent anion-selective channel protein 1	VDAC1	1.37301	1.09146
																O95373	O95373	Importin-7	IPO7	1.56336	1.08383
																Q13200;Q13200-3;Q13200-2;H7C1H2;C9JPC0;F8WBS8;H7C2Q3	Q13200;Q13200-3;Q13200-2	26S proteasome non-ATPase regulatory subunit 2	PSMD2	1.46724	1.06188
																P60842;J3KT12;P60842-2;J3QS69;J3QL43;J3QR64;J3KSZ0;J3QLN6;E7EQG2;Q14240;Q14240-2;J3QKZ9;J3KS25;J3KTN0;J3KSN7;J3KS93;E7EMV8;J3QL52	P60842;J3KT12;P60842-2;J3QS69;J3QL43	Eukaryotic initiation factor 4A-I	EIF4A1	2.85217	1.03936
																Q9BQA1;Q9BQA1-2;H0Y711	Q9BQA1;Q9BQA1-2;H0Y711	Methylosome protein 50	WDR77	1.39237	1.03719
																Q9UQE7	Q9UQE7	Structural maintenance of chromosomes protein 3	SMC3	2.75994	1.03052
																C9J4Z3;P61513;G5E9R3;M0R0A1;Q6P4E4;E9PEL3;M0R2L6;A6NKH3	C9J4Z3;P61513;G5E9R3;M0R0A1;Q6P4E4;E9PEL3;M0R2L6	60S ribosomal protein L37a	RPL37A	1.43226	1.02855
																STRING Predicted Functional Partners
																			Gene names	Prediction Confidence
																			PARL-2	0.902
																			RPL4	0.999
																			RPS4X	0.999
																			RPL6	0.999
																			EIF3B	0.998
